# Machine-learning-based determination of sex-related bladder cancer biomarkers

**DOI:** 10.64898/2025.12.20.695175

**Authors:** Joseph R. Pizzi, Image Adhikari, Prakyat Prakash, Hiroshi Miyamoto, Feng Cui

## Abstract

Bladder cancer exhibits sex-specific behavior, occurring more frequently in males but progressing to advanced stages more commonly in females. The activation of sex hormone receptors may explain these differences, but the exact genetic drivers remain poorly understood. Furthermore, current bladder cancer biomarkers have inconsistent sensitivities and specificities in practice, making early diagnosis a challenge. This study approaches bladder cancer biomarker discovery through machine learning techniques on gender and disease-stratified RNA-seq data. Training sets limited to differentially expressed genes were subjected to four different feature selection methods: differential gene expression analysis adjusted p-value, recursive feature elimination with support vector machine, logistic regression, and an optimized random forest procedure. Gene panels were compared and aggregated across selection strategies and cross-validation folds to identify robust biomarkers for sex-specific bladder cancer development and progression. When applied to unseen datasets and limited to 50 genes or less, male and female-specific panels achieved areas under the receiver operating characteristic curve of 0.932 and 0.914, respectively, in distinguishing bladder cancer samples from non-tumor controls. Genes such as PRAC1 and PCDH11Y were identified as high-impact predictors related to sex hormones or chromosomes for male tumor development. In the female-specific panel, genes related to aberrant androgen signaling across tumor types like AR, PLXNA1, USP54, and PMEPA1 were influential. These results offer potential targets for further in vivo/vitro experimentation and provide a framework for constructing generalizable, high-performance gene panels for bladder cancer diagnosis and prognosis.
