## Supplemental Table 2 for "Machine-learning-based determination of sex-related bladder cancer biomarkers"

	Name	Score
ARSF	ARSF	4.6192919096597893e-29
PLXNA1	PLXNA1	9.281132749046797e-17
P3H1	P3H1	3.889094393165408e-16
CHPF	CHPF	1.245118045860949e-15
AR	AR	2.2137614649749814e-14
COMP	COMP	3.541807716569571e-13
FAP	FAP	5.1863466863693226e-12
LOC102724768	LOC102724768	8.81913387468194e-12
P3H4	P3H4	1.2894151185358944e-11
PLOD3	PLOD3	2.1708670748976563e-11
USP54	USP54	2.5701655090366914e-11
FRMD3	FRMD3	3.027806878746477e-11
GABRA4	GABRA4	1.6572659864904103e-10
SLC38A7	SLC38A7	2.636434971809423e-10
PRSS27	PRSS27	2.925827302654152e-10
ANKRD37	ANKRD37	3.7702301381695093e-10
PMEPA1	PMEPA1	6.468413776492956e-10
INHBA	INHBA	8.299660855441885e-10
TMEM217	TMEM217	1.11076845075384e-09
JPH4	JPH4	1.11076845075384e-09
ZNF530	ZNF530	1.3883058239235126e-09
MUCL3	MUCL3	2.293712528751317e-09
IL31RA	IL31RA	5.361174333830325e-09
ASMT	ASMT	4.236985516902381e-08
GPX8	GPX8	6.835953269759261e-08
LINC02547	LINC02547	1.006258866699144e-07
SEMA4F	SEMA4F	1.1838439162660391e-07
CHAC1	CHAC1	1.267931099952053e-07
LINC00330	LINC00330	1.4792767285185317e-07
MUC21	MUC21	1.484854502617863e-07
CEACAM7	CEACAM7	6.864188532372294e-07
LCTL	LCTL	7.286634751685779e-07
EPM2A-DT	EPM2A-DT	8.203882758912345e-07
SMPDL3A	SMPDL3A	1.1311749512701384e-06
RHBDL1	RHBDL1	1.3554394850561949e-06
PRLHR	PRLHR	1.425285138491375e-06
PPEF1	PPEF1	1.8270018309102188e-06
HCG22	HCG22	1.862887170721535e-06
XPOT	XPOT	2.8431527496119827e-06
ZNF697	ZNF697	2.959981076411256e-06
CPEB3	CPEB3	3.1264575060101647e-06
WDR17	WDR17	5.207664963542103e-06
SULF1	SULF1	5.788898110037151e-06
LINC00443	LINC00443	6.888936807206386e-06
ACER1	ACER1	7.400360518916515e-06
GYS2	GYS2	7.751959238824137e-06
CAD	CAD	8.892448871212522e-06
ARG2	ARG2	1.0375694202457517e-05
TTYH3	TTYH3	1.2333145999831569e-05
KLHL15	KLHL15	1.4348404289966351e-05
KRT13	KRT13	1.5105738663118155e-05
PLOD1	PLOD1	2.1007590420301195e-05
FZD2	FZD2	2.201225412749124e-05
ETFDH	ETFDH	2.35611178100623e-05
TUBB	TUBB	2.372772041158577e-05
MID2	MID2	2.6652684627185366e-05
CD276	CD276	3.191121665686606e-05
VAV2	VAV2	3.359284727476619e-05
LPCAT1	LPCAT1	3.443444253536204e-05
RPS6KA5	RPS6KA5	3.9586977930570456e-05
EPHA2	EPHA2	4.2952291994401095e-05
CEP152	CEP152	5.2324400785735846e-05
ADH1C	ADH1C	7.178361343066094e-05
STK32C	STK32C	8.245520889079521e-05
PNRC1	PNRC1	8.434959251356298e-05
NCAPD2	NCAPD2	0.0001242827065251239
KIF20B	KIF20B	0.0001242827065251239
NOP53	NOP53	0.00014788342848178718
DBF4B	DBF4B	0.00015561726670898095
BTG4	BTG4	0.00018283693653632283
MSH5	MSH5	0.00021157980806659827
LAMA1	LAMA1	0.0002478281178780883
LNCOC1	LNCOC1	0.00025527249558843327
TINAGL1	TINAGL1	0.00026242014853357197
ZFAND2A-DT	ZFAND2A-DT	0.0002728281366071707
ZFP36L1	ZFP36L1	0.00029336181898063246
PDCD4	PDCD4	0.00029922445105032833
TGM5	TGM5	0.0003127071289563479
RBKS	RBKS	0.0003838161051932225
ZPLD1	ZPLD1	0.0003859610617760626
SNRK	SNRK	0.00046877776660798
ODAPH	ODAPH	0.0004703332177737507
ESR1	ESR1	0.0005099854260251538
COL12A1	COL12A1	0.0005243468441904289
C4orf46	C4orf46	0.0005750374625674311
KANK4	KANK4	0.0005983022666377449
CCDC60	CCDC60	0.0006473522455271264
GATA4	GATA4	0.0007276231014116506
PSG5	PSG5	0.0007448985345121957
CHRNB1	CHRNB1	0.0007562756943391036
CUX2	CUX2	0.0007725173648096908
YEATS2	YEATS2	0.0007847619595771006
HOMER3	HOMER3	0.0007859240119870476
SFTPC	SFTPC	0.0008531607250591744
C10orf105	C10orf105	0.0011441121291325305
KRT4	KRT4	0.001148523462789668
PCDHGB6	PCDHGB6	0.001148523462789668
SERPINH1	SERPINH1	0.0011794442895466427
PURPL	PURPL	0.0012309981000704188
OR7C1	OR7C1	0.0012668772358376845
TMPO-AS1	TMPO-AS1	0.0012894579717677153
POGLUT2	POGLUT2	0.0013317982987675627
FNDC1	FNDC1	0.001375391629354278
ARX	ARX	0.0013862747843544037
MMP14	MMP14	0.0014224475421839862
KHDRBS2	KHDRBS2	0.0014255321285201901
BEND4	BEND4	0.0017070245858015545
CDKL4	CDKL4	0.0017070245858015545
FABP1	FABP1	0.0017281564812383155
BRINP1	BRINP1	0.0018734112972930614
NLN	NLN	0.0018857409680617175
CTHRC1	CTHRC1	0.0018858103415886234
ERRFI1	ERRFI1	0.002091181579862625
ID2	ID2	0.002091181579862625
SLC19A2	SLC19A2	0.0021271013270854093
EPHB2	EPHB2	0.0022388124031265514
RHCG	RHCG	0.002335056002200345
NXPH2	NXPH2	0.0026755001148759216
TSC22D2	TSC22D2	0.0031174937148446486
IL17F	IL17F	0.00312310623786154
CHKB-DT	CHKB-DT	0.003429114462023301
RSPO2	RSPO2	0.0037625667382416134
PIRT	PIRT	0.003903169662012807
LDLR	LDLR	0.003937307216302492
REELD1	REELD1	0.003958168392625345
IL1A	IL1A	0.004089235633007998
LINC00942	LINC00942	0.004694162727657524
PDGFA-DT	PDGFA-DT	0.00469662210442168
ACTL8	ACTL8	0.005746709825386783
CENPL	CENPL	0.005968289167598714
VAX1	VAX1	0.006255482315171485
PRDM1	PRDM1	0.006997683248382897
TMEM196	TMEM196	0.007254965394187259
CRNN	CRNN	0.007437289887136841
DCBLD1	DCBLD1	0.007463895867458126
RFWD3	RFWD3	0.007463895867458126
HOXC12	HOXC12	0.007956688004503705
PPL	PPL	0.008213439014404517
LINC02544	LINC02544	0.008213439014404517
CACNA1C-AS2	CACNA1C-AS2	0.008415436636866993
LOC105374003	LOC105374003	0.008415436636866993
CDK5RAP3	CDK5RAP3	0.008477305571911625
COLGALT1	COLGALT1	0.008748450371505966
NAT14	NAT14	0.008748450371505966
SSX1	SSX1	0.008751258966569673
ALG3	ALG3	0.008880907694550076
COL5A2	COL5A2	0.008912431151009736
NAMPT	NAMPT	0.009551304917164778
LCN1	LCN1	0.0099091659300676
NUP107	NUP107	0.011544549130988598
LINC01711	LINC01711	0.01189521925450427
VEPH1	VEPH1	0.012348977097167976
CHD1L	CHD1L	0.012931139851030525
DDX53	DDX53	0.01349312386035701
LINC01266	LINC01266	0.013503873730264421
SPANXB1	SPANXB1	0.013654638566601993
BEND3	BEND3	0.014184798408665641
CDH24	CDH24	0.014311617766510895
CNKSR2	CNKSR2	0.014650976783837644
LOC102724934	LOC102724934	0.014650976783837644
BOLA3	BOLA3	0.015117335178152736
KIF25	KIF25	0.015117335178152736
LAMA3	LAMA3	0.015212755370774319
ASPG	ASPG	0.016228571495852762
ANKRD35	ANKRD35	0.016738705104821266
PRR9	PRR9	0.0169046446920517
LOC101927023	LOC101927023	0.017207640051298507
LOXL2	LOXL2	0.01727527043367879
ITPR3	ITPR3	0.017826299286410056
TRH	TRH	0.019795399546297852
LRR1	LRR1	0.019795399546297852
MIR3685	MIR3685	0.020619417247642238
MICB	MICB	0.02211515884445412
DLK1	DLK1	0.02445282796049233
PDIA4	PDIA4	0.02445282796049233
BGN	BGN	0.025684597847078328
LINC01193	LINC01193	0.026659493776196225
LOC101928283	LOC101928283	0.026659493776196225
SH3BGRL2	SH3BGRL2	0.027241958486115284
PEG3	PEG3	0.0290565504570065
CSTA	CSTA	0.03241316578292227
SNX10	SNX10	0.03428798330175521
MAPK10	MAPK10	0.034820724798399476
SERPINA10	SERPINA10	0.036269728659807016
C1orf105	C1orf105	0.038346299641482284
CSMD2	CSMD2	0.04406619006055285
MIDN	MIDN	0.046825035817141564
LINC02408	LINC02408	0.046825035817141564
C16orf96	C16orf96	0.046825035817141564
SLC9A5	SLC9A5	0.04912781975606674
MAGEA9	MAGEA9	0.05078584259679095
MADCAM1	MADCAM1	0.05248856414362794
CLDN24	CLDN24	0.05584330746637633
PLA2G15	PLA2G15	0.058608844862131845
LOC100506271	LOC100506271	0.05902530700187625
CLEC18C	CLEC18C	0.05902530700187625
IZUMO1R	IZUMO1R	0.05976785722076905
CDX2	CDX2	0.060822868973218404
MAT2A	MAT2A	0.06126498097095806
SAMMSON	SAMMSON	0.062482771685222475
LSP1	LSP1	0.06435015570865217
CSF2	CSF2	0.06435015570865217
ITGA3	ITGA3	0.06997138450143449
LBX2-AS1	LBX2-AS1	0.0758430028618221
TEX37	TEX37	0.07969599803680451
IL26	IL26	0.07969599803680451
NOD2	NOD2	0.08098704351652149
ZNF367	ZNF367	0.08673575200414793
CD109	CD109	0.08761949435678666
COL2A1	COL2A1	0.09284482859927426
FBXW12	FBXW12	0.09633188403668545
PFN4	PFN4	0.10019404593452073
NDRG2	NDRG2	0.10325876933575351
FOXA2	FOXA2	0.10676626475222795
SCG5-AS1	SCG5-AS1	0.11182998177622137
IL22	IL22	0.11296021683763388
LINC02902	LINC02902	0.12443071636648441
RTL10	RTL10	0.13035863334904624
KCNMB3	KCNMB3	0.13245262618715406
MTHFD1L	MTHFD1L	0.1361976592699672
LINC00926	LINC00926	0.1402116495308342
UGCG	UGCG	0.1407548522169651
ZFHX3-AS1	ZFHX3-AS1	0.15064985064168396
SPRED3	SPRED3	0.15876898438554346
GAREM2	GAREM2	0.16392256997516286
PILRB	PILRB	0.16551945001164198
LMNB2	LMNB2	0.16856751374838824
TLL2	TLL2	0.16941290130895
OLFM4	OLFM4	0.17259946957599356
TMPRSS11B	TMPRSS11B	0.17305896502482096
SAGE1	SAGE1	0.18388154704924742
BTNL2	BTNL2	0.19057381194346937
OLFML2B	OLFML2B	0.19102109346631863
LINC02709	LINC02709	0.1987425193585437
ANKRD62	ANKRD62	0.20565338167095393
PSMC3IP	PSMC3IP	0.20700009742089465
KRT83	KRT83	0.2176453665501181
SPINK5	SPINK5	0.22069645080514097
SPRR3	SPRR3	0.2207962004838365
LOC107986951	LOC107986951	0.22498545073089973
MOGAT3	MOGAT3	0.22498545073089973
TRIT1	TRIT1	0.25551422087954884
PRL	PRL	0.25551422087954884
RDH12	RDH12	0.2558728269279096
CCSAP	CCSAP	0.25630856234824434
SLC26A4	SLC26A4	0.2590927903928491
MXD1	MXD1	0.2619356785758353
TMBIM7P	TMBIM7P	0.26746507077070764
FADS1	FADS1	0.26771029304444044
HMGA2-AS1	HMGA2-AS1	0.27438317829413034
GTF2I-AS1	GTF2I-AS1	0.27886099564949407
RNF222	RNF222	0.28034589969159024
TROAP-AS1	TROAP-AS1	0.28034589969159024
GPC5	GPC5	0.2827402413670416
GRIA1	GRIA1	0.295066695189363
ASB4	ASB4	0.295066695189363
TEX15	TEX15	0.3013574755016819
RAB42	RAB42	0.30891084997831153
MAGEB2	MAGEB2	0.3137442485530107
BAG3	BAG3	0.32232745607283786
MFAP2	MFAP2	0.3281778842540509
BMP8A	BMP8A	0.3327908989678705
MUC22	MUC22	0.33701415545095487
NOX4	NOX4	0.3429093814078205
TYRP1	TYRP1	0.34318500620604847
SULT1A3	SULT1A3	0.34318500620604847
STC2	STC2	0.35046162563592664
FAM3D	FAM3D	0.3581385406606381
MANSC4	MANSC4	0.3583081690975155
MYLK-AS1	MYLK-AS1	0.3643380509255201
TMEM70	TMEM70	0.3766555571423296
ALOX15B	ALOX15B	0.38076577085574853
SLURP1	SLURP1	0.3873536027630673
CSPG5	CSPG5	0.3873536027630673
ADAM12	ADAM12	0.40688700565225716
ZMAT1	ZMAT1	0.40688700565225716
MRPL38	MRPL38	0.43379974754669093
HSF5	HSF5	0.43379974754669093
TLX1	TLX1	0.43379974754669093
FRAT1	FRAT1	0.44706323151325633
ALPP	ALPP	0.44706323151325633
SNCB	SNCB	0.4511641322537826
NHLRC1	NHLRC1	0.4601950699360706
MPP7	MPP7	0.46043272667564916
XPR1	XPR1	0.4662547764510281
TOB1	TOB1	0.47069301896576343
MIR4635	MIR4635	0.47069301896576343
TSHZ1	TSHZ1	0.47742226904630536
ALOX12	ALOX12	0.48136275189999855
CLCN2	CLCN2	0.4822942523794888
LEXM	LEXM	0.48246105637243575
PTK7	PTK7	0.4890865822031451
PITX1	PITX1	0.5032233762874598
SATB1	SATB1	0.5032233762874598
BCL2L12	BCL2L12	0.5033944355671213
SAMD8	SAMD8	0.5162181929677561
KLF11	KLF11	0.525788465440444
CLDN17	CLDN17	0.5315298309244311
DCUN1D3	DCUN1D3	0.5315298309244311
TEX29	TEX29	0.5332762618550767
MKRN3	MKRN3	0.5372602978180331
RPP21	RPP21	0.5397416004603217
GBX1	GBX1	0.550318050162571
SPINK7	SPINK7	0.5610457174493151
SEPTIN1	SEPTIN1	0.5610457174493151
IL1RN	IL1RN	0.5829593475913626
FOSL2	FOSL2	0.5837453340191383
CCT2	CCT2	0.5837453340191383
MIR4292	MIR4292	0.5861851969798203
PPP4R3C	PPP4R3C	0.5861851969798203
RPRM	RPRM	0.5861851969798203
PSPH	PSPH	0.5941476178475563
AHSG	AHSG	0.595507396717879
OR51E1	OR51E1	0.5979443911395217
VIL1	VIL1	0.6054917200804759
NUAK1	NUAK1	0.6054917200804759
CADM2	CADM2	0.6169927930630296
KLK4	KLK4	0.6258605032742215
PLA2G4D	PLA2G4D	0.6363500405404293
SYT13	SYT13	0.6404703744734979
CELA2B	CELA2B	0.6404703744734979
ATAD3A	ATAD3A	0.6406508155235908
SPATA6	SPATA6	0.6524491279423104
MICAL1	MICAL1	0.6571075549976431
ANGPT4	ANGPT4	0.6571075549976431
PPDPFL	PPDPFL	0.6631489130845193
LINC01249	LINC01249	0.66458934183724
BANK1	BANK1	0.66458934183724
TRPM6	TRPM6	0.6765975518848235
SOST	SOST	0.6765975518848235
KIAA1210	KIAA1210	0.6980489928504188
PRSS1	PRSS1	0.7095634382107692
JADE1	JADE1	0.7201327221389192
LINC02487	LINC02487	0.755441444398186
NSD2	NSD2	0.7578795658891231
ALB	ALB	0.7699931753289513
DSCR8	DSCR8	0.7922352612243686
KAT2B	KAT2B	0.7922352612243686
CELA1	CELA1	0.7922352612243686
ALKBH6	ALKBH6	0.8087746536337299
TTI1	TTI1	0.8175925041942889
TPI1P2	TPI1P2	0.8175925041942889
HCG23	HCG23	0.855475023791808
PDLIM2	PDLIM2	0.8581404556681405
BEST3	BEST3	0.8602577635234654
CNFN	CNFN	0.8801049716421181
TMEM89	TMEM89	0.8938949747678262
ZFP69B	ZFP69B	0.8979852925574626
CEBPD	CEBPD	0.914335327800569
KDELR3	KDELR3	0.914335327800569
IFIT2	IFIT2	0.9527321775675103
TPM3P9	TPM3P9	0.956088021970848
TPRG1	TPRG1	1.0
WDCP	WDCP	1.0
FALEC	FALEC	1.0
KRT78	KRT78	1.0
KCNK7	KCNK7	1.0
CYSRT1	CYSRT1	1.0
ZKSCAN4	ZKSCAN4	1.0
ARG1	ARG1	1.0
TGM1	TGM1	1.0
KLK13	KLK13	1.0
DMBX1	DMBX1	1.0
C12orf76	C12orf76	1.0
NUCB2	NUCB2	1.0
H1-4	H1-4	1.0
SULT2B1	SULT2B1	1.0
VSIG10L	VSIG10L	1.0
PDIA5	PDIA5	1.0
FLG2	FLG2	1.0
MAL	MAL	1.0
XKRX	XKRX	1.0
DNMT1	DNMT1	1.0
BCL10	BCL10	1.0
SERPINB12	SERPINB12	1.0
ECM1	ECM1	1.0
AGFG2	AGFG2	1.0
KLF3	KLF3	1.0
APOBEC3A	APOBEC3A	1.0
FCGR3A	FCGR3A	1.0
SERPINB1	SERPINB1	1.0
SDR9C7	SDR9C7	1.0
CCDC18	CCDC18	1.0
IFI6	IFI6	1.0
ANXA1	ANXA1	1.0
KLK12	KLK12	1.0
PLAU	PLAU	1.0
IFFO2	IFFO2	1.0
RNF225	RNF225	1.0
SPRR1A	SPRR1A	1.0
MMP3	MMP3	1.0
BCL3	BCL3	1.0
FETUB	FETUB	1.0
LORICRIN	LORICRIN	1.0
DENND2C	DENND2C	1.0
RIPK2	RIPK2	1.0
RAET1E	RAET1E	1.0
SERPINB8	SERPINB8	1.0
EPB41L4A	EPB41L4A	1.0
SCEL	SCEL	1.0
OCA2	OCA2	1.0
FAM135A	FAM135A	1.0
GLTP	GLTP	1.0
YOD1	YOD1	1.0
PBX1	PBX1	1.0
MID1IP1	MID1IP1	1.0
GCNT3	GCNT3	1.0
AVPI1	AVPI1	1.0
AJAP1	AJAP1	1.0
ALOX12B	ALOX12B	1.0
EPGN	EPGN	1.0
WDR90	WDR90	1.0
TNFRSF10D	TNFRSF10D	1.0
NRM	NRM	1.0
PIM1	PIM1	1.0
HMGB2	HMGB2	1.0
TEX30	TEX30	1.0
AVPR1A	AVPR1A	1.0
RSAD2	RSAD2	1.0
LOC101928844	LOC101928844	1.0
LINC02608	LINC02608	1.0
LINGO1	LINGO1	1.0
ZNF185	ZNF185	1.0
ADAMTS7	ADAMTS7	1.0
ACP3	ACP3	1.0
DBNDD2	DBNDD2	1.0
ACKR2	ACKR2	1.0
IL12RB2	IL12RB2	1.0
SEPTIN5	SEPTIN5	1.0
ZNF850	ZNF850	1.0
CACNA1S	CACNA1S	1.0
UGT1A7	UGT1A7	1.0
RASSF5	RASSF5	1.0
MIR4435-2HG	MIR4435-2HG	1.0
IGLVI-70	IGLVI-70	1.0
CFAP61	CFAP61	1.0
GLUL	GLUL	1.0
ANKRD13B	ANKRD13B	1.0
TTC22	TTC22	1.0
TMPRSS11E	TMPRSS11E	1.0
ELL2	ELL2	1.0
KLK11	KLK11	1.0
LOC339260	LOC339260	1.0
FUT2	FUT2	1.0
CRISP3	CRISP3	1.0
B3GNT8	B3GNT8	1.0
FADS2	FADS2	1.0
LAMP5	LAMP5	1.0
KAZN	KAZN	1.0
FBLL1	FBLL1	1.0
TGFBI	TGFBI	1.0
ZNF750	ZNF750	1.0
SHROOM3	SHROOM3	1.0
ITPKA	ITPKA	1.0
SUSD2	SUSD2	1.0
HECW1	HECW1	1.0
IFIT1	IFIT1	1.0
GCOM1	GCOM1	1.0
SPNS1	SPNS1	1.0
SGK1	SGK1	1.0
PRSS53	PRSS53	1.0
DLEU7	DLEU7	1.0
PI15	PI15	1.0
SOX7	SOX7	1.0
MAB21L4	MAB21L4	1.0
ERFE	ERFE	1.0
SLC7A11	SLC7A11	1.0
AMBP	AMBP	1.0
CES2	CES2	1.0
SPOUT1	SPOUT1	1.0
OIT3	OIT3	1.0
IFIT3	IFIT3	1.0
VARS2	VARS2	1.0
ACAN	ACAN	1.0
PLA2G7	PLA2G7	1.0
KRT2	KRT2	1.0
CSTB	CSTB	1.0
STK4-DT	STK4-DT	1.0
SBNO1-AS1	SBNO1-AS1	1.0
ARL14EPL	ARL14EPL	1.0
EDN3	EDN3	1.0
BSN-DT	BSN-DT	1.0
PPEF2	PPEF2	1.0
CERCAM	CERCAM	1.0
IGSF5	IGSF5	1.0
LINC00922	LINC00922	1.0
IGFBPL1	IGFBPL1	1.0
MGAT5B	MGAT5B	1.0
BHLHE40	BHLHE40	1.0
LINC01287	LINC01287	1.0
NT5DC4	NT5DC4	1.0
CREB3L3	CREB3L3	1.0
DDX4	DDX4	1.0
MPPED2-AS1	MPPED2-AS1	1.0
DUOX1	DUOX1	1.0
RAET1E-AS1	RAET1E-AS1	1.0
SFTPB	SFTPB	1.0
CACNG8	CACNG8	1.0
LYPD3	LYPD3	1.0
GABRD	GABRD	1.0
HRNR	HRNR	1.0
RPTN	RPTN	1.0
SPINK13	SPINK13	1.0
CPA5	CPA5	1.0
TMEM95	TMEM95	1.0
ATP13A4	ATP13A4	1.0
CASZ1	CASZ1	1.0
NME5	NME5	1.0
IVL	IVL	1.0
AQP3	AQP3	1.0
SMIM5	SMIM5	1.0
SLC39A14	SLC39A14	1.0
CLC	CLC	1.0
LINC01909	LINC01909	1.0
PGPEP1L	PGPEP1L	1.0
PAQR8	PAQR8	1.0
TMPRSS11D	TMPRSS11D	1.0
RPL13AP3	RPL13AP3	1.0
NAT8L	NAT8L	1.0
C4orf48	C4orf48	1.0
SNORD94	SNORD94	1.0
LGALS7	LGALS7	1.0
PROSER2-AS1	PROSER2-AS1	1.0
RNF152	RNF152	1.0
BNIPL	BNIPL	1.0
APRG1	APRG1	1.0
ASPN	ASPN	1.0
INHBC	INHBC	1.0
FZD10	FZD10	1.0
G6PD	G6PD	1.0
DGKI	DGKI	1.0
DAPL1	DAPL1	1.0
GATD3	GATD3	1.0
DCBLD2	DCBLD2	1.0
LINC01562	LINC01562	1.0
ANKRD31	ANKRD31	1.0
VCAN	VCAN	1.0
LINC02560	LINC02560	1.0
F2RL2	F2RL2	1.0
RAET1L	RAET1L	1.0
PHACTR3	PHACTR3	1.0
DRD5	DRD5	1.0
PITX1-AS1	PITX1-AS1	1.0
BIRC7	BIRC7	1.0
TMEM26	TMEM26	1.0
NTM	NTM	1.0
LOC101927787	LOC101927787	1.0
PSAT1	PSAT1	1.0
CARD9	CARD9	1.0
ECEL1	ECEL1	1.0
SERPINA1	SERPINA1	1.0
ALDH4A1	ALDH4A1	1.0
FGFBP1	FGFBP1	1.0
CLCA4	CLCA4	1.0
NUP210L	NUP210L	1.0
HCN2	HCN2	1.0
APELA	APELA	1.0
RPS2P32	RPS2P32	1.0
COL5A1	COL5A1	1.0
DAAM2-AS1	DAAM2-AS1	1.0
LRGUK	LRGUK	1.0
POU2F2	POU2F2	1.0
SLC9B2	SLC9B2	1.0
ZKSCAN8P1	ZKSCAN8P1	1.0
PWP2	PWP2	1.0
ASNS	ASNS	1.0
WTAPP1	WTAPP1	1.0
GSTCD-AS1	GSTCD-AS1	1.0
KCNS3	KCNS3	1.0
UCHL1	UCHL1	1.0
MS4A14	MS4A14	1.0
ACRBP	ACRBP	1.0
FAM30A	FAM30A	1.0
LINC01605	LINC01605	1.0
BARX2	BARX2	1.0
ADGRE2	ADGRE2	1.0
DCSTAMP	DCSTAMP	1.0
EPOR	EPOR	1.0
ZFP92	ZFP92	1.0
B3GNT5	B3GNT5	1.0
CDHR2	CDHR2	1.0
CHST13	CHST13	1.0
LINC00638	LINC00638	1.0
FAM225A	FAM225A	1.0
ISM1	ISM1	1.0
CASP5	CASP5	1.0
COL5A3	COL5A3	1.0
KIAA1671	KIAA1671	1.0
MSR1	MSR1	1.0
PLEKHG4	PLEKHG4	1.0
SBSN	SBSN	1.0
AKR1B1	AKR1B1	1.0
ST6GALNAC1	ST6GALNAC1	1.0
ZNF239	ZNF239	1.0
LINC03047	LINC03047	1.0
SHOC1	SHOC1	1.0
FCGR2A	FCGR2A	1.0
APOBEC3B	APOBEC3B	1.0
TET1	TET1	1.0
SYDE2	SYDE2	1.0
FPR3	FPR3	1.0
PM20D2	PM20D2	1.0
LTBP2	LTBP2	1.0
ADRB2	ADRB2	1.0
BBC3	BBC3	1.0
TPD52L1	TPD52L1	1.0
GBP5	GBP5	1.0
KCNK13	KCNK13	1.0
CMPK2	CMPK2	1.0
LOC100996660	LOC100996660	1.0
TMEM79	TMEM79	1.0
MRM2	MRM2	1.0
CYP8B1	CYP8B1	1.0
C10orf67	C10orf67	1.0
CXCL11	CXCL11	1.0
SMYD2	SMYD2	1.0
MIDEAS	MIDEAS	1.0
LOC105369725	LOC105369725	1.0
NAA11	NAA11	1.0
ZBTB21	ZBTB21	1.0
CXCR4	CXCR4	1.0
CETP	CETP	1.0
IGIP	IGIP	1.0
POLG2	POLG2	1.0
TNFRSF13C	TNFRSF13C	1.0
FCMR	FCMR	1.0
PDX1	PDX1	1.0
C5orf34	C5orf34	1.0
RFC3	RFC3	1.0
LY86-AS1	LY86-AS1	1.0
COX4I2	COX4I2	1.0
RNFT1	RNFT1	1.0
FSCN1	FSCN1	1.0
BTN1A1	BTN1A1	1.0
PLXNA3	PLXNA3	1.0
DNAAF1	DNAAF1	1.0
LINGO3	LINGO3	1.0
ATP2A3	ATP2A3	1.0
S1PR4	S1PR4	1.0
ZBTB32	ZBTB32	1.0
TOMM34	TOMM34	1.0
LTB	LTB	1.0
FOXS1	FOXS1	1.0
FRMD5	FRMD5	1.0
AJUBA	AJUBA	1.0
AMTN	AMTN	1.0
KIF3C	KIF3C	1.0
NKX2-5	NKX2-5	1.0
POSTN	POSTN	1.0
OXTR	OXTR	1.0
SNAI3	SNAI3	1.0
SLC35E3	SLC35E3	1.0
STX1A	STX1A	1.0
PARP14	PARP14	1.0
SNX22	SNX22	1.0
DDX60L	DDX60L	1.0
NOS2	NOS2	1.0
IRF9	IRF9	1.0
TENM2	TENM2	1.0
RNF213	RNF213	1.0
CD52	CD52	1.0
KRTAP2-3	KRTAP2-3	1.0
SUCNR1	SUCNR1	1.0
SCG2	SCG2	1.0
RNF125	RNF125	1.0
IGHA1	IGHA1	1.0
CYP2F1	CYP2F1	1.0
A2ML1	A2ML1	1.0
SPECC1	SPECC1	1.0
RFX8	RFX8	1.0
ZNF813	ZNF813	1.0
SMG7-AS1	SMG7-AS1	1.0
C1RL-AS1	C1RL-AS1	1.0
PTHLH	PTHLH	1.0
ZNF460	ZNF460	1.0
NEURL3	NEURL3	1.0
RDM1P5	RDM1P5	1.0
STAT1	STAT1	1.0
HEATR6-DT	HEATR6-DT	1.0
FAM177B	FAM177B	1.0
SRRM5	SRRM5	1.0
LRRC4	LRRC4	1.0
CORO1A	CORO1A	1.0
LYL1	LYL1	1.0
MDM2	MDM2	1.0
LINC01781	LINC01781	1.0
SHISA8	SHISA8	1.0
MIR647	MIR647	1.0
ARID3C	ARID3C	1.0
SPDYA	SPDYA	1.0
XAF1	XAF1	1.0
ANOS1	ANOS1	1.0
FCRL2	FCRL2	1.0
TENM4	TENM4	1.0
GPR137C	GPR137C	1.0
COL17A1	COL17A1	1.0
DEUP1	DEUP1	1.0
TMEM170B	TMEM170B	1.0
ZNF772	ZNF772	1.0
LUARIS	LUARIS	1.0
GTSCR1	GTSCR1	1.0
MIR137HG	MIR137HG	1.0
LINC01583	LINC01583	1.0
ANKS4B	ANKS4B	1.0
FOXI3	FOXI3	1.0
LINC01800	LINC01800	1.0
LINC01592	LINC01592	1.0
SEC61G-DT	SEC61G-DT	1.0
SNORA2C	SNORA2C	1.0
CA6	CA6	1.0
LINC01179	LINC01179	1.0
AADACL2	AADACL2	1.0
CHRNA9	CHRNA9	1.0
SERPINA6	SERPINA6	1.0
KRT38	KRT38	1.0
POU2AF1	POU2AF1	1.0
LHCGR	LHCGR	1.0
AQP2	AQP2	1.0
VTRNA1-2	VTRNA1-2	1.0
LINC00471	LINC00471	1.0
MIR5195	MIR5195	1.0
TMEM238L	TMEM238L	1.0
LNCOG	LNCOG	1.0
ZAR1	ZAR1	1.0
TXNDC12-AS1	TXNDC12-AS1	1.0
POM121L2	POM121L2	1.0
IFNK	IFNK	1.0
AICDA	AICDA	1.0
CNTN3	CNTN3	1.0
LINC01776	LINC01776	1.0
PLA2G2D	PLA2G2D	1.0
NKX1-2	NKX1-2	1.0
TRAF3IP3	TRAF3IP3	1.0
NLRP10	NLRP10	1.0
LINC02324	LINC02324	1.0
KASH5	KASH5	1.0
FLG-AS1	FLG-AS1	1.0
MIR4432HG	MIR4432HG	1.0
ZNF835	ZNF835	1.0
LINC00239	LINC00239	1.0
FCRLA	FCRLA	1.0
CTRB1	CTRB1	1.0
SEC14L5	SEC14L5	1.0
GPR12	GPR12	1.0
FGF5	FGF5	1.0
PENK	PENK	1.0
RAB44	RAB44	1.0
BTNL9	BTNL9	1.0
CHRM3-AS2	CHRM3-AS2	1.0
LEMD1-AS1	LEMD1-AS1	1.0
GDF5	GDF5	1.0
ESRRG	ESRRG	1.0
LRRC73	LRRC73	1.0
ICAM3	ICAM3	1.0
LINC01091	LINC01091	1.0
CTTNBP2	CTTNBP2	1.0
H1-6	H1-6	1.0
GAPT	GAPT	1.0
FARS2-AS1	FARS2-AS1	1.0
ID4	ID4	1.0
LOC105374811	LOC105374811	1.0
C16orf54	C16orf54	1.0
ARL9	ARL9	1.0
SLC30A2	SLC30A2	1.0
CACNA1E	CACNA1E	1.0
ESR2	ESR2	1.0
TCF7	TCF7	1.0
NRN1	NRN1	1.0
LOC105377205	LOC105377205	1.0
BST1	BST1	1.0
KCNMA1-AS1	KCNMA1-AS1	1.0
NPSR1-AS1	NPSR1-AS1	1.0
ACE2-DT	ACE2-DT	1.0
PRICKLE2-DT	PRICKLE2-DT	1.0
MET	MET	1.0
SERPINB2	SERPINB2	1.0
LINC01857	LINC01857	1.0
SNORD17	SNORD17	1.0
PROKR1	PROKR1	1.0
TNC	TNC	1.0
INSYN2B	INSYN2B	1.0
ANKRD55	ANKRD55	1.0
CITED1	CITED1	1.0
TTBK1	TTBK1	1.0
WNT2	WNT2	1.0
FYB2	FYB2	1.0
OR7A5	OR7A5	1.0
OSTN-AS1	OSTN-AS1	1.0
LINC00494	LINC00494	1.0
SPINK8	SPINK8	1.0
SERP2	SERP2	1.0
B4GALNT1	B4GALNT1	1.0
PIP5K1B	PIP5K1B	1.0
PRR20G	PRR20G	1.0
SYNGR1	SYNGR1	1.0
OPCML	OPCML	1.0
SLC25A21	SLC25A21	1.0
EYS	EYS	1.0
AGRP	AGRP	1.0
NANOGP8	NANOGP8	1.0
TLR10	TLR10	1.0
RBP5	RBP5	1.0
ITGB4	ITGB4	1.0
FCRL4	FCRL4	1.0
MEP1B	MEP1B	1.0
FIGNL2-DT	FIGNL2-DT	1.0
FOLR1	FOLR1	1.0
GGN	GGN	1.0
LINC02073	LINC02073	1.0
TGM4	TGM4	1.0
GBP1	GBP1	1.0
IFNL1	IFNL1	1.0
NXNL2	NXNL2	1.0
KCNQ1OT1	KCNQ1OT1	1.0
TSPEAR	TSPEAR	1.0
EMID1	EMID1	1.0
SLC7A9	SLC7A9	1.0
PNOC	PNOC	1.0
TSPEAR-AS1	TSPEAR-AS1	1.0
WFDC12	WFDC12	1.0
BSG-AS1	BSG-AS1	1.0
RAB3B	RAB3B	1.0
CCDC158	CCDC158	1.0
ANKRD61	ANKRD61	1.0
AVIL	AVIL	1.0
P2RX5	P2RX5	1.0
PRELID3A	PRELID3A	1.0
TEX41	TEX41	1.0
MAPRE3-AS1	MAPRE3-AS1	1.0
EPSTI1	EPSTI1	1.0
LOC105374042	LOC105374042	1.0
C19orf84	C19orf84	1.0
LGALS8-AS1	LGALS8-AS1	1.0
BATF2	BATF2	1.0
GARIN5A	GARIN5A	1.0
LINC01933	LINC01933	1.0
HSD17B13	HSD17B13	1.0
CGB7	CGB7	1.0
KIAA1549L	KIAA1549L	1.0
MIR1915HG	MIR1915HG	1.0
LOC101927855	LOC101927855	1.0
DISP2	DISP2	1.0
SLC34A3	SLC34A3	1.0
ATP2C2-AS1	ATP2C2-AS1	1.0
PRDM4-AS1	PRDM4-AS1	1.0
LYG2	LYG2	1.0
TRBV5-6	TRBV5-6	1.0
TM4SF5	TM4SF5	1.0
LINC00862	LINC00862	1.0
ERICH6B	ERICH6B	1.0
GHRLOS	GHRLOS	1.0
RASAL3	RASAL3	1.0
MKRN7P	MKRN7P	1.0
GRK7	GRK7	1.0
IL12A-AS1	IL12A-AS1	1.0
IFIH1	IFIH1	1.0
CCNB3	CCNB3	1.0
COL11A2	COL11A2	1.0
CITED2	CITED2	1.0
GTF3C2-AS1	GTF3C2-AS1	1.0
MDS2	MDS2	1.0
TREML1	TREML1	1.0
TNFRSF4	TNFRSF4	1.0
NEU4	NEU4	1.0
LOX	LOX	1.0
SPRY2	SPRY2	1.0
VLDLR	VLDLR	1.0
KIAA1549	KIAA1549	1.0
ZNF32-AS1	ZNF32-AS1	1.0
FEZF1	FEZF1	1.0
S100A12	S100A12	1.0
STPG3	STPG3	1.0
SLC12A5	SLC12A5	1.0
TMEM92-AS1	TMEM92-AS1	1.0
IPCEF1	IPCEF1	1.0
SNAI2	SNAI2	1.0
MAP7D2	MAP7D2	1.0
EIF2AK1	EIF2AK1	1.0
SASS6	SASS6	1.0
MAGEA3	MAGEA3	1.0
MAGEA1	MAGEA1	1.0
TMPRSS11A	TMPRSS11A	1.0
MAGEA10	MAGEA10	1.0
MEN1	MEN1	1.0
LINC02864	LINC02864	1.0
MCM8	MCM8	1.0
EEF1A1	EEF1A1	1.0
MBD5	MBD5	1.0
JUND	JUND	1.0
GPR180	GPR180	1.0
CSAG1	CSAG1	1.0
HEATR6	HEATR6	1.0
PRIM2	PRIM2	1.0
RPN2	RPN2	1.0
MAGEA12	MAGEA12	1.0
CDC37L1	CDC37L1	1.0
SH2D5	SH2D5	1.0
CTAG2	CTAG2	1.0
SLC66A1	SLC66A1	1.0
JUNB	JUNB	1.0
MRGBP	MRGBP	1.0
TUBG1	TUBG1	1.0
MIF4GD-DT	MIF4GD-DT	1.0
MAGEA6	MAGEA6	1.0
SERTAD1	SERTAD1	1.0
KRT81	KRT81	1.0
CASP6	CASP6	1.0
CDKN1A	CDKN1A	1.0
FAM133A	FAM133A	1.0
LASP1	LASP1	1.0
APMAP	APMAP	1.0
TRIM59	TRIM59	1.0
ADAMTS12	ADAMTS12	1.0
LINC01446	LINC01446	1.0
DCLRE1B	DCLRE1B	1.0
POLR1G	POLR1G	1.0
TMEM44	TMEM44	1.0
FNDC3B	FNDC3B	1.0
LMX1B	LMX1B	1.0
RND3	RND3	1.0
MAGEA9B	MAGEA9B	1.0
LRRC15	LRRC15	1.0
LONRF1	LONRF1	1.0
LINC01419	LINC01419	1.0
VAMP2	VAMP2	1.0
TRIB1	TRIB1	1.0
H1-3	H1-3	1.0
LRRC8D	LRRC8D	1.0
MELTF	MELTF	1.0
ZNF74	ZNF74	1.0
LMO7-AS1	LMO7-AS1	1.0
PAGE2	PAGE2	1.0
LINC02476	LINC02476	1.0
CMTM1	CMTM1	1.0
ACAT1	ACAT1	1.0
RHEBL1	RHEBL1	1.0
MAP3K8	MAP3K8	1.0
DISP1	DISP1	1.0
TUBA3E	TUBA3E	1.0
ACVR2B	ACVR2B	1.0
WEE1	WEE1	1.0
FOXO3	FOXO3	1.0
MAGEA4	MAGEA4	1.0
VCX3B	VCX3B	1.0
CCN4	CCN4	1.0
CFAP157	CFAP157	1.0
PPP1R15A	PPP1R15A	1.0
PCA3	PCA3	1.0
NKAIN4	NKAIN4	1.0
GALNT2	GALNT2	1.0
PROSER2	PROSER2	1.0
RFLNA	RFLNA	1.0
LINC02089	LINC02089	1.0
CD81-AS1	CD81-AS1	1.0
TMEM106C	TMEM106C	1.0
GBA3	GBA3	1.0
PHLDA1	PHLDA1	1.0
EFNA2	EFNA2	1.0
HS3ST1	HS3ST1	1.0
LINC00648	LINC00648	1.0
CEP131	CEP131	1.0
FOXL2	FOXL2	1.0
ACYP1	ACYP1	1.0
PLAG1	PLAG1	1.0
KIZ	KIZ	1.0
ANO7	ANO7	1.0
ETS2	ETS2	1.0
VSTM2L	VSTM2L	1.0
LINC01318	LINC01318	1.0
SLC16A6	SLC16A6	1.0
CCR3	CCR3	1.0
ELOA-AS1	ELOA-AS1	1.0
FBXO40	FBXO40	1.0
GPR3	GPR3	1.0
LACTB2	LACTB2	1.0
TMEM233	TMEM233	1.0
TSPAN10	TSPAN10	1.0
MYOG	MYOG	1.0
ALPG	ALPG	1.0
HSPB2	HSPB2	1.0
SASH1	SASH1	1.0
CNIH2	CNIH2	1.0
C6orf15	C6orf15	1.0
TMPRSS11BNL	TMPRSS11BNL	1.0
SSX2	SSX2	1.0
SLC2A2	SLC2A2	1.0
CHRND	CHRND	1.0
SLC35D3	SLC35D3	1.0
LINC01992	LINC01992	1.0
B3GALT1-AS1	B3GALT1-AS1	1.0
PLD5	PLD5	1.0
LINC03018	LINC03018	1.0
FAM9B	FAM9B	1.0
OR1J4	OR1J4	1.0
STRA8	STRA8	1.0
LOC101928002	LOC101928002	1.0
CCDC166	CCDC166	1.0
IL36A	IL36A	1.0
DIAPH3	DIAPH3	1.0
MUC5AC	MUC5AC	1.0
LINC02585	LINC02585	1.0
FAM216B	FAM216B	1.0
POTEF	POTEF	1.0
ARHGAP44-AS1	ARHGAP44-AS1	1.0
PACRG	PACRG	1.0
GPR26	GPR26	1.0
SP9	SP9	1.0
LINC00316	LINC00316	1.0
PRRX2-AS1	PRRX2-AS1	1.0
OTOP3	OTOP3	1.0
DSCR4	DSCR4	1.0
MAPK10-AS1	MAPK10-AS1	1.0
MBNL3	MBNL3	1.0
PPM1E	PPM1E	1.0
TMEM82	TMEM82	1.0
MROH2B	MROH2B	1.0
TRIM71	TRIM71	1.0
LINC00892	LINC00892	1.0
MYO1A	MYO1A	1.0
LOC101928565	LOC101928565	1.0
ZMYND10	ZMYND10	1.0
FER1L6	FER1L6	1.0
FAM222A-AS1	FAM222A-AS1	1.0
DPYSL5	DPYSL5	1.0
LOC153910	LOC153910	1.0
APOC3	APOC3	1.0
CYP2B6	CYP2B6	1.0
KIF25-AS1	KIF25-AS1	1.0
IRX2	IRX2	1.0
WT1-AS	WT1-AS	1.0
TRBV24-1	TRBV24-1	1.0
GRP	GRP	1.0
ZNF280A	ZNF280A	1.0
LINC02365	LINC02365	1.0
SEC23A-AS1	SEC23A-AS1	1.0
FGL1	FGL1	1.0
LCE1E	LCE1E	1.0
GOLGA8T	GOLGA8T	1.0
TRIM67	TRIM67	1.0
PINLYP	PINLYP	1.0
KRT20	KRT20	1.0
CCDC198	CCDC198	1.0
SATL1	SATL1	1.0
CD36	CD36	1.0
TREM2	TREM2	1.0
POTEH	POTEH	1.0
MYO16-AS1	MYO16-AS1	1.0
PTPRN2	PTPRN2	1.0
CFAP210	CFAP210	1.0
ADD3-AS1	ADD3-AS1	1.0
PKLR	PKLR	1.0
RRS1-DT	RRS1-DT	1.0
DUSP4	DUSP4	1.0
WDR76	WDR76	1.0
STX11	STX11	1.0
LINC01843	LINC01843	1.0
VSTM5	VSTM5	1.0
OR51B5	OR51B5	1.0
LOC100505841	LOC100505841	1.0
RAPSN	RAPSN	1.0
LINC01340	LINC01340	1.0
ACTBL2	ACTBL2	1.0
SERPINC1	SERPINC1	1.0
LINC02026	LINC02026	1.0
LOC388282	LOC388282	1.0
MCOLN3	MCOLN3	1.0
LDHC	LDHC	1.0
PRANCR	PRANCR	1.0
PAX3	PAX3	1.0
PAH	PAH	1.0
ARVCF	ARVCF	1.0
HNRNPA1P33	HNRNPA1P33	1.0
LOC375196	LOC375196	1.0
MRPS9-AS1	MRPS9-AS1	1.0
SLC30A3	SLC30A3	1.0
EBI3	EBI3	1.0
TRIM36	TRIM36	1.0
OR8A1	OR8A1	1.0
SLC34A2	SLC34A2	1.0
LINC03016	LINC03016	1.0
MIR3671	MIR3671	1.0
PFKFB3	PFKFB3	1.0
ANGPTL3	ANGPTL3	1.0
IFNL3	IFNL3	1.0
MYH15	MYH15	1.0
UPK1B	UPK1B	1.0
ARHGEF38	ARHGEF38	1.0
ZG16	ZG16	1.0
LOC102723834	LOC102723834	1.0
LRP4	LRP4	1.0
CXCL5	CXCL5	1.0
LOC105375790	LOC105375790	1.0
CLSTN3	CLSTN3	1.0
TAC3	TAC3	1.0
TMEM31	TMEM31	1.0
LINC02361	LINC02361	1.0
HES6	HES6	1.0
PI3	PI3	1.0
EFCAB6	EFCAB6	1.0
ERAS	ERAS	1.0
LINC02734	LINC02734	1.0
LOC101929566	LOC101929566	1.0
GOLGA8R	GOLGA8R	1.0
FADD	FADD	1.0
GMFG	GMFG	1.0
USP44	USP44	1.0
SLC2A6	SLC2A6	1.0
TAGLN3	TAGLN3	1.0
C10orf143	C10orf143	1.0
PDE6A	PDE6A	1.0
BTC	BTC	1.0
LBP	LBP	1.0
CLYBL	CLYBL	1.0
PPP1R3C	PPP1R3C	1.0
LINC00515	LINC00515	1.0
RNF186	RNF186	1.0
ADAMTS14	ADAMTS14	1.0
LOC101929532	LOC101929532	1.0
LINC01732	LINC01732	1.0
SUV39H2	SUV39H2	1.0
PVR	PVR	1.0
METTL1	METTL1	1.0
POLE	POLE	1.0
PTRH2	PTRH2	1.0
RHBDD3	RHBDD3	1.0
CDK2	CDK2	1.0
PDXK	PDXK	1.0
MAD2L2	MAD2L2	1.0
NREP	NREP	1.0
TARS1	TARS1	1.0
PSMD2	PSMD2	1.0
TRAF2	TRAF2	1.0
ABCB9	ABCB9	1.0
LOC105376156	LOC105376156	1.0
MED10	MED10	1.0
BCAT1	BCAT1	1.0
HS3ST3A1	HS3ST3A1	1.0
SLC16A4	SLC16A4	1.0
AGRN	AGRN	1.0
POP1	POP1	1.0
CCDC157	CCDC157	1.0
ZNF525	ZNF525	1.0
TEAD4	TEAD4	1.0
RAI14	RAI14	1.0
PLOD2	PLOD2	1.0
LRRC49	LRRC49	1.0
INHA	INHA	1.0
LINC00601	LINC00601	1.0
CDC25B	CDC25B	1.0
CENPS	CENPS	1.0
GAS2L3	GAS2L3	1.0
VSX1	VSX1	1.0
RASL10A	RASL10A	1.0
TMEM232	TMEM232	1.0
WT1	WT1	1.0
HAPLN2	HAPLN2	1.0
ST8SIA6-AS1	ST8SIA6-AS1	1.0
TFIP11-DT	TFIP11-DT	1.0
SEPTIN4-AS1	SEPTIN4-AS1	1.0
MTHFD2	MTHFD2	1.0
RGS7BP	RGS7BP	1.0
SLC22A11	SLC22A11	1.0
KCTD21-AS1	KCTD21-AS1	1.0
ID3	ID3	1.0
BMAL2	BMAL2	1.0
ACOT7	ACOT7	1.0
TRIM10	TRIM10	1.0
TLR5	TLR5	1.0
PRDM16	PRDM16	1.0
SPHK1	SPHK1	1.0
HSD17B7	HSD17B7	1.0
FGD6	FGD6	1.0
TMEFF2	TMEFF2	1.0
ADCY10	ADCY10	1.0
WDR54	WDR54	1.0
FLJ33534	FLJ33534	1.0
CHST6	CHST6	1.0
SLC23A3	SLC23A3	1.0
LINC00659	LINC00659	1.0
DUOX2	DUOX2	1.0
CYTOR	CYTOR	1.0
GPR176-DT	GPR176-DT	1.0
DUOXA2	DUOXA2	1.0
LOC105378663	LOC105378663	1.0
HYAL1	HYAL1	1.0
SLC1A6	SLC1A6	1.0
TMEM215	TMEM215	1.0
LINC00707	LINC00707	1.0
CATSPER4	CATSPER4	1.0
CDH2	CDH2	1.0
RASL10B	RASL10B	1.0
MYO1B	MYO1B	1.0
HDAC10	HDAC10	1.0
CCDC28B	CCDC28B	1.0
PXDNL	PXDNL	1.0
SLC41A2	SLC41A2	1.0
LOC105375483	LOC105375483	1.0
RNU5B-1	RNU5B-1	1.0
IGHE	IGHE	1.0
HDGFL1	HDGFL1	1.0
CPN2	CPN2	1.0
NOL4	NOL4	1.0
EPHA8	EPHA8	1.0
PPP1R1B	PPP1R1B	1.0
RIMS1	RIMS1	1.0
SORCS3	SORCS3	1.0
SSTR1	SSTR1	1.0
TAFA1	TAFA1	1.0
LOC441239	LOC441239	1.0
STMND1	STMND1	1.0
LINC01048	LINC01048	1.0
ATOH8	ATOH8	1.0
DMBT1	DMBT1	1.0
LINC02043	LINC02043	1.0
PALS2	PALS2	1.0
WNT7A	WNT7A	1.0
LINC02587	LINC02587	1.0
FAM151A	FAM151A	1.0
GAS2	GAS2	1.0
RP1	RP1	1.0
COLCA1	COLCA1	1.0
CYP39A1	CYP39A1	1.0
ARC	ARC	1.0
FBXW10	FBXW10	1.0
PCDHA11	PCDHA11	1.0
WARS1	WARS1	1.0
PLA2G2A	PLA2G2A	1.0
TTC39C-AS1	TTC39C-AS1	1.0
SNHG25	SNHG25	1.0
NLGN3	NLGN3	1.0
SLITRK4	SLITRK4	1.0
CAPN14	CAPN14	1.0
KCNQ1	KCNQ1	1.0
SEC14L4	SEC14L4	1.0
LOC101929538	LOC101929538	1.0
CXCL10	CXCL10	1.0
SEC1P	SEC1P	1.0
SYTL2	SYTL2	1.0
PCYT1B	PCYT1B	1.0
MOV10L1	MOV10L1	1.0
RANBP3-DT	RANBP3-DT	1.0
COL4A1	COL4A1	1.0
SNORD67	SNORD67	1.0
MMD	MMD	1.0
C15orf62	C15orf62	1.0
C6orf141	C6orf141	1.0
DKKL1	DKKL1	1.0
PER3	PER3	1.0
DCAF4L1	DCAF4L1	1.0
NRIP3	NRIP3	1.0
SPRY4	SPRY4	1.0
LOC105371745	LOC105371745	1.0
ALMS1-IT1	ALMS1-IT1	1.0
CGAS	CGAS	1.0
SLC6A13	SLC6A13	1.0
PROZ	PROZ	1.0
OLR1	OLR1	1.0
APBA1	APBA1	1.0
VWA5A	VWA5A	1.0
CCDC3	CCDC3	1.0
GVQW3	GVQW3	1.0
LINC03014	LINC03014	1.0
TRPM2	TRPM2	1.0
LOC101928012	LOC101928012	1.0
LINC01270	LINC01270	1.0
S100A3	S100A3	1.0
ETV5	ETV5	1.0
ELFN2	ELFN2	1.0
ANKRD33	ANKRD33	1.0
CACNB1	CACNB1	1.0
TNFRSF12A	TNFRSF12A	1.0
FAM182A	FAM182A	1.0
TMPRSS6	TMPRSS6	1.0
ANLN	ANLN	1.0
INCENP	INCENP	1.0
IGF2BP1	IGF2BP1	1.0
SMUG1	SMUG1	1.0
CNKSR3	CNKSR3	1.0
USP12	USP12	1.0
CTNNA2	CTNNA2	1.0
CEP76	CEP76	1.0
NAA40	NAA40	1.0
KNOP1	KNOP1	1.0
RCC2	RCC2	1.0
CEP85	CEP85	1.0
PPP3CB	PPP3CB	1.0
SMC4	SMC4	1.0
CALCOCO1	CALCOCO1	1.0
HIPK3	HIPK3	1.0
MCL1	MCL1	1.0
IER2	IER2	1.0
DNAJC27	DNAJC27	1.0
TMEM177	TMEM177	1.0
TMX4	TMX4	1.0
TMEM223	TMEM223	1.0
CBX8	CBX8	1.0
TMEM8B	TMEM8B	1.0
H4C3	H4C3	1.0
CASP9	CASP9	1.0
CPEB4	CPEB4	1.0
TM4SF19-AS1	TM4SF19-AS1	1.0
KDM4D	KDM4D	1.0
BLOC1S3	BLOC1S3	1.0
CREBRF	CREBRF	1.0
TIGD1	TIGD1	1.0
CAMK2N2	CAMK2N2	1.0
GTF2IRD2B	GTF2IRD2B	1.0
ZNF728	ZNF728	1.0
LINC01391	LINC01391	1.0
ERVV-2	ERVV-2	1.0
POMK	POMK	1.0
DLX1	DLX1	1.0
HFM1	HFM1	1.0
SMAP2	SMAP2	1.0
PSG4	PSG4	1.0
LMNA	LMNA	1.0
CGB8	CGB8	1.0
TCEAL1	TCEAL1	1.0
CLBA1	CLBA1	1.0
ABLIM1	ABLIM1	1.0
CDKN2A	CDKN2A	1.0
HYLS1	HYLS1	1.0
DUSP9	DUSP9	1.0
MCPH1-DT	MCPH1-DT	1.0
ULBP3	ULBP3	1.0
CTC-338M12.4	CTC-338M12.4	1.0
ITPKC	ITPKC	1.0
MATN3	MATN3	1.0
CYB561	CYB561	1.0
MYC	MYC	1.0
RPL3L	RPL3L	1.0
LINC01615	LINC01615	1.0
PANX2	PANX2	1.0
FAM13B	FAM13B	1.0
SHF	SHF	1.0
RARA-AS1	RARA-AS1	1.0
SLC3A2	SLC3A2	1.0
GABARAPL1	GABARAPL1	1.0
CHIT1	CHIT1	1.0
CDH16	CDH16	1.0
KRT1	KRT1	1.0
LRRIQ3	LRRIQ3	1.0
PIP5KL1	PIP5KL1	1.0
FAM184A	FAM184A	1.0
CMTM2	CMTM2	1.0
LINC01508	LINC01508	1.0
HKDC1	HKDC1	1.0
STK38L	STK38L	1.0
SLC28A3	SLC28A3	1.0
GALNT6	GALNT6	1.0
CHML	CHML	1.0
CABYR	CABYR	1.0
LINC00536	LINC00536	1.0
KLK5	KLK5	1.0
PIM3	PIM3	1.0
CAPN10-DT	CAPN10-DT	1.0
UAP1	UAP1	1.0
KTN1-AS1	KTN1-AS1	1.0
CD300LB	CD300LB	1.0
PCAT19	PCAT19	1.0
KLHL14	KLHL14	1.0
LCE1F	LCE1F	1.0
KCNA1	KCNA1	1.0
TAS2R60	TAS2R60	1.0
LINC02511	LINC02511	1.0
SOX1-OT	SOX1-OT	1.0
LOC107983961	LOC107983961	1.0
NKX2-2	NKX2-2	1.0
MIR5581	MIR5581	1.0
CXorf65	CXorf65	1.0
TBC1D26	TBC1D26	1.0
HS3ST4	HS3ST4	1.0
IL17REL	IL17REL	1.0
GABRA2	GABRA2	1.0
SYT4	SYT4	1.0
PIWIL3	PIWIL3	1.0
TMEM74	TMEM74	1.0
NPAS3	NPAS3	1.0
LINC02517	LINC02517	1.0
PPARGC1A	PPARGC1A	1.0
GSTA2	GSTA2	1.0
LOC100505782	LOC100505782	1.0
TUBB2B	TUBB2B	1.0
NCAN	NCAN	1.0
CPE	CPE	1.0
LBX1	LBX1	1.0
TCEAL5	TCEAL5	1.0
FEV	FEV	1.0
ASIC5	ASIC5	1.0
NPY	NPY	1.0
GFY	GFY	1.0
GINS3	GINS3	1.0
GRM7	GRM7	1.0
LOC105370792	LOC105370792	1.0
CYP26A1	CYP26A1	1.0
GSG1L	GSG1L	1.0
GRIA3	GRIA3	1.0
MAS1	MAS1	1.0
PTGER4	PTGER4	1.0
CERNA3	CERNA3	1.0
LINC02953	LINC02953	1.0
NQO1	NQO1	1.0
CSAG2	CSAG2	1.0
RAB3C	RAB3C	1.0
PSG9	PSG9	1.0
TMEM35B	TMEM35B	1.0
LINC01910	LINC01910	1.0
PDE4C	PDE4C	1.0
GPR42	GPR42	1.0
IGKV2D-24	IGKV2D-24	1.0
CIDEA	CIDEA	1.0
ST8SIA6	ST8SIA6	1.0
PCDHB4	PCDHB4	1.0
LINC02823	LINC02823	1.0
IL5RA	IL5RA	1.0
BEX1	BEX1	1.0
GALNT8	GALNT8	1.0
KNG1	KNG1	1.0
LSMEM1	LSMEM1	1.0
LINC02263	LINC02263	1.0
CPO	CPO	1.0
C11orf21	C11orf21	1.0
PAX7	PAX7	1.0
LOC105369728	LOC105369728	1.0
CALY	CALY	1.0
CLEC12A-AS1	CLEC12A-AS1	1.0
TGFBR3L	TGFBR3L	1.0
PYY	PYY	1.0
SHC2	SHC2	1.0
PNMA5	PNMA5	1.0
UNC80	UNC80	1.0
ST20	ST20	1.0
DYNLT2B	DYNLT2B	1.0
MMP20	MMP20	1.0
NHERF4	NHERF4	1.0
IDO2	IDO2	1.0
TAF1A-AS1	TAF1A-AS1	1.0
SPDYE2	SPDYE2	1.0
LINC02076	LINC02076	1.0
LOC105371824	LOC105371824	1.0
H4C14	H4C14	1.0
PPP2R2C	PPP2R2C	1.0
CMAHP	CMAHP	1.0
EPO	EPO	1.0
NLRP12	NLRP12	1.0
LINC01545	LINC01545	1.0
LINC00114	LINC00114	1.0
EFCAB13-DT	EFCAB13-DT	1.0
JPX	JPX	1.0
LINGO4	LINGO4	1.0
CCDC188	CCDC188	1.0
GAS8-AS1	GAS8-AS1	1.0
SPACDR	SPACDR	1.0
IL17D	IL17D	1.0
MAP2	MAP2	1.0
LINC00174	LINC00174	1.0
LOC105369329	LOC105369329	1.0
NOS3	NOS3	1.0
SPATA46	SPATA46	1.0
H4C8	H4C8	1.0
AGAP5	AGAP5	1.0
ONECUT3	ONECUT3	1.0
TUBB8	TUBB8	1.0
SNORA11F	SNORA11F	1.0
FUT7	FUT7	1.0
H2BC21	H2BC21	1.0
TPPP3	TPPP3	1.0
NCCRP1	NCCRP1	1.0
GCLM	GCLM	1.0
MYCL-AS1	MYCL-AS1	1.0
OR5K2	OR5K2	1.0
PROK2	PROK2	1.0
PHEX	PHEX	1.0
AKR1C4	AKR1C4	1.0
RGS1	RGS1	1.0
SCARNA21	SCARNA21	1.0
DEPDC7	DEPDC7	1.0
WNT9A	WNT9A	1.0
CTAGE7P	CTAGE7P	1.0
HMCN1	HMCN1	1.0
C1orf54	C1orf54	1.0
TTLL2	TTLL2	1.0
PCSK6	PCSK6	1.0
LOC100288123	LOC100288123	1.0
IGLV3-12	IGLV3-12	1.0
ITGA2	ITGA2	1.0
