## Supplemental Table 3 for "Machine-learning-based determination of sex-related bladder cancer biomarkers"

	Name	Score
LINC03020	LINC03020	1.4518824214632607e-23
SIGLEC14	SIGLEC14	1.3626122471184566e-14
LOC105375614	LOC105375614	1.2533614047699464e-13
SALL1	SALL1	2.6363849467000585e-13
LOC153910	LOC153910	1.267723502463313e-12
PROK2	PROK2	1.7151386872233776e-11
TMSB15A	TMSB15A	2.5317985931873408e-11
HEY2-AS1	HEY2-AS1	4.5106526954406094e-11
LINC01121	LINC01121	5.396886043916509e-11
SNCB	SNCB	7.158898732004441e-11
LINC00567	LINC00567	2.0816219366962757e-10
CES1	CES1	3.3044050684966056e-10
LINC02057	LINC02057	5.275592496011091e-10
NKAIN1	NKAIN1	6.665281424989362e-10
ACHE	ACHE	9.767321113839423e-10
ARSF	ARSF	1.283436380621117e-09
SLC7A11	SLC7A11	3.0063702118185824e-09
SLC2A14	SLC2A14	1.2286676334112734e-08
TTPA	TTPA	1.2951817705693933e-08
LINC02432	LINC02432	1.8332545156858296e-08
FOXI1	FOXI1	2.257464612854272e-08
GAB4	GAB4	2.587679769271376e-08
ANKRD34B	ANKRD34B	2.707877612263582e-08
GPR12	GPR12	2.769518316860004e-08
GPAT2	GPAT2	3.3906987312263626e-08
UNC13C	UNC13C	3.3906987312263626e-08
LOC102724908	LOC102724908	3.605208721382678e-08
ALDH3A1	ALDH3A1	4.043870318538648e-08
NTRK2	NTRK2	6.306443149894872e-08
CST4	CST4	6.784085188760755e-08
PLA2G2C	PLA2G2C	1.9651047849006176e-07
MAPK4	MAPK4	1.967411473210718e-07
ZNF350-AS1	ZNF350-AS1	2.405603321719141e-07
OR10AD1	OR10AD1	2.408631183628796e-07
UGT2B7	UGT2B7	2.7524909870049375e-07
RASSF9	RASSF9	3.1498155340928685e-07
CD36	CD36	4.10775944430434e-07
POU3F2	POU3F2	4.684111029595461e-07
TSPAN7	TSPAN7	5.934982463881653e-07
UCP1	UCP1	6.476931468332281e-07
RNF17	RNF17	7.05377987086698e-07
ZNF541	ZNF541	7.869995541341068e-07
NRG1	NRG1	1.009700660943367e-06
IL1RL1	IL1RL1	1.0521369908300908e-06
SLC22A11	SLC22A11	1.1439569732188406e-06
MACROD2	MACROD2	1.1909236962955284e-06
CASR	CASR	1.367327905515128e-06
NEFL	NEFL	1.5606375311418916e-06
TUBB2B	TUBB2B	2.1464644218544213e-06
MUC16	MUC16	2.5972830369691763e-06
OLFM1	OLFM1	3.8130351730543865e-06
KLK2	KLK2	5.653516005795912e-06
PHACTR3	PHACTR3	7.347060747512315e-06
TFAP2B	TFAP2B	9.767397752895034e-06
CACNA1G	CACNA1G	9.931231913919616e-06
MUC6	MUC6	1.1671562104132077e-05
CALCB	CALCB	1.2379918896411918e-05
GBP6	GBP6	1.3128358020873077e-05
VIT	VIT	1.3450425604975984e-05
PSORS1C2	PSORS1C2	1.3918981492578868e-05
SCN11A	SCN11A	1.47539927298806e-05
TEX15	TEX15	1.47539927298806e-05
CLC	CLC	1.6867033500613026e-05
SULT1E1	SULT1E1	1.8585787348957244e-05
CIB4	CIB4	1.8585787348957244e-05
LINC00967	LINC00967	2.2050452858659542e-05
LINC02944	LINC02944	2.6609420528465304e-05
ADGRG3	ADGRG3	3.484102956435051e-05
DIO1	DIO1	3.953209214438637e-05
RNF126P1	RNF126P1	4.0076383975589e-05
SPESP1	SPESP1	4.101152233598385e-05
PNLDC1	PNLDC1	4.3437999733984695e-05
ACSBG1	ACSBG1	4.602381411077913e-05
LDHAL6A	LDHAL6A	6.500704793098737e-05
LINC02582	LINC02582	6.51818906202966e-05
CA10	CA10	8.505269780218345e-05
SLC47A1	SLC47A1	0.00010842122852546026
SLC10A1	SLC10A1	0.0001250779896039926
LHFPL3-AS2	LHFPL3-AS2	0.00014850274576422632
PIWIL2	PIWIL2	0.00015894945503983383
CCDC198	CCDC198	0.00017416014178795396
LINC02303	LINC02303	0.00017416014178795396
CYP4F8	CYP4F8	0.00018358605391468732
TTR	TTR	0.0002508011274354112
UMODL1	UMODL1	0.0002548602442097401
HTR2B	HTR2B	0.00029809039022331654
ANKRD55	ANKRD55	0.00034913790242511403
MYBPHL	MYBPHL	0.0003924699356253441
MAGEA8	MAGEA8	0.0003924699356253441
COL22A1	COL22A1	0.0003924699356253441
CNKSR2	CNKSR2	0.000397637016738404
HKDC1	HKDC1	0.0004347728873552425
DLGAP1	DLGAP1	0.0005374732075425804
FCGBP	FCGBP	0.0006075692824379946
GCNT3	GCNT3	0.0006598357668874504
STMND1	STMND1	0.0006941723251803291
FABP7	FABP7	0.000782035302989344
SPINK6	SPINK6	0.0008633531670579394
NTS	NTS	0.0010625474635229458
LINC01608	LINC01608	0.001196020421957625
TRBV30	TRBV30	0.001306440576557176
STYXL2	STYXL2	0.0015190952073403617
CYP1A2	CYP1A2	0.0015925661129746892
DLGAP1-AS3	DLGAP1-AS3	0.0016692661163230206
ZNF208	ZNF208	0.0017493223005158377
CTSG	CTSG	0.001806427321726637
KLK3	KLK3	0.0019921845389656075
LAMB4	LAMB4	0.002430806556525001
LINC00942	LINC00942	0.003095382434642965
MYO3A	MYO3A	0.003095382434642965
DSC1	DSC1	0.003244406450824998
LRRC4	LRRC4	0.0032825873964754185
CALB1	CALB1	0.003297727166308839
LINGO2	LINGO2	0.003773266977115252
WNT3A	WNT3A	0.004433450841092533
PGLYRP2	PGLYRP2	0.004482212331040561
UGT2B17	UGT2B17	0.0045142417241148475
SPAG6	SPAG6	0.004882724871029559
LINC02677	LINC02677	0.005071118283413801
ADH4	ADH4	0.00542949386699113
PNMA5	PNMA5	0.0055964013694173595
TRPA1	TRPA1	0.005611139499297802
CREB5	CREB5	0.005993429646745619
CHST8	CHST8	0.006989455930459695
TLX1	TLX1	0.007016648928731879
MUC13	MUC13	0.007299075131255439
LINC01524	LINC01524	0.007796546017156784
LINC01203	LINC01203	0.008014881959893945
ERVH48-1	ERVH48-1	0.008194495533866855
GRM3	GRM3	0.008496072635026374
LINC01068	LINC01068	0.008615537552887098
LINC02668	LINC02668	0.01025420564862685
CTXND1	CTXND1	0.01025420564862685
ADD2	ADD2	0.010294379690993763
PZP	PZP	0.01066959253741229
VWC2L	VWC2L	0.01103456784294578
SHISA9	SHISA9	0.011143099256490476
MYOC	MYOC	0.011148688361679964
FLJ42969	FLJ42969	0.011786139654204372
FAM133A	FAM133A	0.01384323358874011
GJB1	GJB1	0.01709499420834923
LRAT	LRAT	0.019818771055826606
KCNA7	KCNA7	0.025295834481999603
CALHM3	CALHM3	0.0256826301888355
MUC3A	MUC3A	0.02619659353333366
UGT2B15	UGT2B15	0.02672085417898141
C10orf90	C10orf90	0.02672085417898141
ITLN2	ITLN2	0.028908438675694304
FCAMR	FCAMR	0.030060009997998523
ONECUT2	ONECUT2	0.030545906540001135
PCAT4	PCAT4	0.03097682714236136
SLC30A10	SLC30A10	0.031251617574264645
MS4A15	MS4A15	0.03248443188057215
ACTN2	ACTN2	0.03297169452507707
CTRB2	CTRB2	0.035645992220980235
PGC	PGC	0.03644222302736108
LINC02763	LINC02763	0.0384951519198859
RARRES1	RARRES1	0.04030090889432983
CYP2F1	CYP2F1	0.04030090889432983
ADAM23	ADAM23	0.04180555335208061
TPSD1	TPSD1	0.04237194791075388
LOC101927136	LOC101927136	0.04564072079168229
TUBA3C	TUBA3C	0.04564072079168229
KRT84	KRT84	0.04912729993593484
AKR1C1	AKR1C1	0.050955999449659825
CFAP45	CFAP45	0.05336981206285811
GRIN2B	GRIN2B	0.06817904981770455
CA8	CA8	0.06994737480583187
HCG22	HCG22	0.08047405759809009
SFTPB	SFTPB	0.08105787195924619
FOXE3	FOXE3	0.08332787958945632
SNORD17	SNORD17	0.08552933291860425
WNT16	WNT16	0.08569593569284607
COL6A5	COL6A5	0.08569593569284607
EPCAM-DT	EPCAM-DT	0.09190754954677549
RNF212	RNF212	0.09884950674969196
LOC105375671	LOC105375671	0.10025531398455445
IGLV8-61	IGLV8-61	0.10937404593078097
CCDC181	CCDC181	0.1112967612223956
TH	TH	0.11292829864669271
GFRA2	GFRA2	0.11376944174028832
NEFH	NEFH	0.12526570490804173
KRT23	KRT23	0.13034849720430325
TMEM88B	TMEM88B	0.13245993189189698
CACNG8	CACNG8	0.13502326952191265
LINC01411	LINC01411	0.13896944219785035
SLC10A4	SLC10A4	0.13983712853939673
TMEM45A	TMEM45A	0.14646302728034732
CTNND2	CTNND2	0.16689930437683423
AKR1B10	AKR1B10	0.1825637991401614
LEMD1	LEMD1	0.1835516340234623
CDH10	CDH10	0.1963431275824035
NLRP7	NLRP7	0.20290527141042666
SORCS1	SORCS1	0.20964729367484913
LINC02446	LINC02446	0.21483053663754614
RD3	RD3	0.21657286279226695
HDC	HDC	0.22179352432827149
IGFL2	IGFL2	0.2410702627628808
LCN15	LCN15	0.24493526268083962
ONECUT3	ONECUT3	0.2525980493946489
LOC101059915	LOC101059915	0.2621911346410455
MS4A8	MS4A8	0.28836302872929154
SLC47A2	SLC47A2	0.2967584304091493
CABP7	CABP7	0.31067922698703065
IL19	IL19	0.3206442642405533
SPRR2G	SPRR2G	0.32335658966000963
INHBE	INHBE	0.32335658966000963
RIC3	RIC3	0.32335658966000963
TCL1A	TCL1A	0.3386122694043556
LOC100505841	LOC100505841	0.3604666640747346
LGI3	LGI3	0.3700142916534061
LOC101928266	LOC101928266	0.3950014385897116
PNMT	PNMT	0.3953371162145589
XIRP1	XIRP1	0.3963459937164474
TMEM151B	TMEM151B	0.3996118399897377
PRAC1	PRAC1	0.40268536006873057
ZAN	ZAN	0.403336988365098
SLC38A11	SLC38A11	0.40843003001733946
GLYATL2	GLYATL2	0.4232706871067355
LGALS9C	LGALS9C	0.4253077024891316
TAS1R1	TAS1R1	0.42604643147245325
C10orf82	C10orf82	0.4410786659419642
FOXI2	FOXI2	0.48335992821841584
JAKMIP3	JAKMIP3	0.4873549888325074
POU3F3	POU3F3	0.4873549888325074
TNIP3	TNIP3	0.4873549888325074
PLAAT2	PLAAT2	0.4885094823742803
FAM9B	FAM9B	0.5010540267133957
ADH7	ADH7	0.5150576646436766
PPP1R1B	PPP1R1B	0.5150576646436766
LINC02275	LINC02275	0.5293704528689126
LINC01231	LINC01231	0.5293704528689126
RPE65	RPE65	0.5439969557913819
ZNF560	ZNF560	0.5439969557913819
NHERF4	NHERF4	0.5466028346932577
MORC1	MORC1	0.5589417506999093
NDST4	NDST4	0.5682109792016701
FAM153A	FAM153A	0.576540173113651
UNC13A	UNC13A	0.5852623847100944
AIRE	AIRE	0.5852623847100944
LINC02323	LINC02323	0.5852623847100944
SERPINE2	SERPINE2	0.5905205398794066
CA4	CA4	0.6740899496825179
VWA5B1	VWA5B1	0.6864814494293665
MESP1	MESP1	0.6864814494293665
MT1H	MT1H	0.6949807852111243
SLC34A2	SLC34A2	0.7437921520236994
NPPB	NPPB	0.759386905797276
ZNF732	ZNF732	0.7940737436097789
UGT2A3	UGT2A3	0.8446737408822422
LINC02829	LINC02829	0.8960742448900055
LOC101927293	LOC101927293	0.9097680829632615
PPM1N	PPM1N	0.9229426337705137
LINC00200	LINC00200	0.9649637686747243
WNT10B	WNT10B	0.9649637686747243
KBTBD12	KBTBD12	0.9943234428783571
KRT81	KRT81	1.0
GCKR	GCKR	1.0
NNAT	NNAT	1.0
TNFRSF19	TNFRSF19	1.0
LIN28A	LIN28A	1.0
CLDN6	CLDN6	1.0
FGF8	FGF8	1.0
ZCCHC12	ZCCHC12	1.0
CYP26B1	CYP26B1	1.0
DNALI1	DNALI1	1.0
AMBP	AMBP	1.0
LOC100507336	LOC100507336	1.0
DCDC2	DCDC2	1.0
IL31RA	IL31RA	1.0
SPEF1	SPEF1	1.0
TM4SF20	TM4SF20	1.0
TAC3	TAC3	1.0
BRDT	BRDT	1.0
LOC101927468	LOC101927468	1.0
RXFP4	RXFP4	1.0
FGFBP2	FGFBP2	1.0
TACR1	TACR1	1.0
ZMYND10	ZMYND10	1.0
PTPRR	PTPRR	1.0
CCN4	CCN4	1.0
OTOG	OTOG	1.0
UGT3A2	UGT3A2	1.0
REG4	REG4	1.0
TMEM255A	TMEM255A	1.0
NOTUM	NOTUM	1.0
DUSP15	DUSP15	1.0
LINC02316	LINC02316	1.0
IRF8	IRF8	1.0
CST5	CST5	1.0
LILRB5	LILRB5	1.0
DPYSL5	DPYSL5	1.0
KRT79	KRT79	1.0
TBATA	TBATA	1.0
DSG4	DSG4	1.0
SOST	SOST	1.0
APBB1IP	APBB1IP	1.0
LCIIAR	LCIIAR	1.0
SNORD14E	SNORD14E	1.0
MYCNUT	MYCNUT	1.0
SST	SST	1.0
RMST	RMST	1.0
TREML4	TREML4	1.0
TPBGL	TPBGL	1.0
TLCD3B	TLCD3B	1.0
HRH3	HRH3	1.0
KCTD16	KCTD16	1.0
SLC35F4	SLC35F4	1.0
CALML5	CALML5	1.0
LINC00605	LINC00605	1.0
KAAG1	KAAG1	1.0
AICDA	AICDA	1.0
KRT77	KRT77	1.0
GALNT16	GALNT16	1.0
LINC02009	LINC02009	1.0
CUX2	CUX2	1.0
PLPPR3	PLPPR3	1.0
LINC00327	LINC00327	1.0
CATSPER1	CATSPER1	1.0
CFAP91	CFAP91	1.0
PRR36	PRR36	1.0
APOA2	APOA2	1.0
CAMKV	CAMKV	1.0
SYNPR	SYNPR	1.0
LBHD2	LBHD2	1.0
DNAI1	DNAI1	1.0
CYP1A1	CYP1A1	1.0
PRSS2	PRSS2	1.0
HOXB-AS3	HOXB-AS3	1.0
HOXB9	HOXB9	1.0
CACNG7	CACNG7	1.0
SLC6A19	SLC6A19	1.0
PAH	PAH	1.0
MRLN	MRLN	1.0
MUC4	MUC4	1.0
STXBP5L	STXBP5L	1.0
GBX1	GBX1	1.0
KRT38	KRT38	1.0
ELF5	ELF5	1.0
CAPN9	CAPN9	1.0
MYCNOS	MYCNOS	1.0
FMN2	FMN2	1.0
OCA2	OCA2	1.0
CYP2B6	CYP2B6	1.0
CADM2	CADM2	1.0
FBN3	FBN3	1.0
LINC01115	LINC01115	1.0
CRH	CRH	1.0
CLDN10	CLDN10	1.0
LINC01266	LINC01266	1.0
OLFM3	OLFM3	1.0
GPR149	GPR149	1.0
PRSS33	PRSS33	1.0
KIF25-AS1	KIF25-AS1	1.0
TMEM35A	TMEM35A	1.0
CLDN8	CLDN8	1.0
MOG	MOG	1.0
ATP6V0A4	ATP6V0A4	1.0
LINC02880	LINC02880	1.0
MAGEB2	MAGEB2	1.0
GKN2	GKN2	1.0
ZIC1	ZIC1	1.0
ARHGAP36	ARHGAP36	1.0
IRS4	IRS4	1.0
LDC1P	LDC1P	1.0
SOX1-OT	SOX1-OT	1.0
NKX6-3	NKX6-3	1.0
THEG	THEG	1.0
FOXE1	FOXE1	1.0
TRIM15	TRIM15	1.0
DCX	DCX	1.0
GLB1L3	GLB1L3	1.0
IGHV7-81	IGHV7-81	1.0
PROM1	PROM1	1.0
FCRL4	FCRL4	1.0
PASD1	PASD1	1.0
FLRT2-AS1	FLRT2-AS1	1.0
KCNU1	KCNU1	1.0
IRX4	IRX4	1.0
CT66	CT66	1.0
LHX9	LHX9	1.0
C6orf118	C6orf118	1.0
LHFPL4	LHFPL4	1.0
AARD	AARD	1.0
KLHL34	KLHL34	1.0
MAGEC1	MAGEC1	1.0
PI3	PI3	1.0
SCGB2A1	SCGB2A1	1.0
NEFM	NEFM	1.0
MYT1	MYT1	1.0
SFTPA2	SFTPA2	1.0
TRPM5	TRPM5	1.0
KIF1A	KIF1A	1.0
PPBP	PPBP	1.0
KRT34	KRT34	1.0
LINC01645	LINC01645	1.0
HCN4	HCN4	1.0
PRSS46P	PRSS46P	1.0
NELL1	NELL1	1.0
OVAAL	OVAAL	1.0
CHRNA4	CHRNA4	1.0
CPB1	CPB1	1.0
NPY5R	NPY5R	1.0
PIRT	PIRT	1.0
ZNF804B	ZNF804B	1.0
OSGIN1	OSGIN1	1.0
TXNRD1	TXNRD1	1.0
RDH10	RDH10	1.0
CABYR	CABYR	1.0
IHH	IHH	1.0
ABCA4	ABCA4	1.0
USH1C	USH1C	1.0
CXCL12	CXCL12	1.0
HAVCR1	HAVCR1	1.0
IGFBPL1	IGFBPL1	1.0
CGA	CGA	1.0
HNF1A-AS1	HNF1A-AS1	1.0
RXFP1	RXFP1	1.0
LOC101928994	LOC101928994	1.0
LINC01484	LINC01484	1.0
CYTL1	CYTL1	1.0
ZNF117	ZNF117	1.0
GALR2	GALR2	1.0
ITLN1	ITLN1	1.0
FABP3	FABP3	1.0
MYLK4	MYLK4	1.0
FAM167A	FAM167A	1.0
ERVW-1	ERVW-1	1.0
GRIK4	GRIK4	1.0
POU5F1	POU5F1	1.0
MASP1	MASP1	1.0
SCGB3A2	SCGB3A2	1.0
TBR1	TBR1	1.0
GATA2	GATA2	1.0
HYDIN	HYDIN	1.0
SGK2	SGK2	1.0
MIR9-1HG	MIR9-1HG	1.0
MAPT	MAPT	1.0
EZHIP	EZHIP	1.0
NGF	NGF	1.0
SCN3A	SCN3A	1.0
ASCL1	ASCL1	1.0
CELP	CELP	1.0
HAPLN1	HAPLN1	1.0
KCNC1	KCNC1	1.0
HHIPL2	HHIPL2	1.0
PKLR	PKLR	1.0
RIMS4	RIMS4	1.0
MYH7	MYH7	1.0
IGDCC3	IGDCC3	1.0
ZNF385D	ZNF385D	1.0
LOC101929718	LOC101929718	1.0
SPIB	SPIB	1.0
CHRM5	CHRM5	1.0
CYP4F3	CYP4F3	1.0
MAP2	MAP2	1.0
NR5A1	NR5A1	1.0
LOC105370105	LOC105370105	1.0
CCL24	CCL24	1.0
ADGRE3	ADGRE3	1.0
C8orf34-AS1	C8orf34-AS1	1.0
TWIST2	TWIST2	1.0
PRND	PRND	1.0
FGF20	FGF20	1.0
SBK1	SBK1	1.0
ZBBX	ZBBX	1.0
CD1B	CD1B	1.0
PHGR1	PHGR1	1.0
LCMT1-AS2	LCMT1-AS2	1.0
FOXN4	FOXN4	1.0
SRXN1	SRXN1	1.0
TM4SF4	TM4SF4	1.0
C2orf72	C2orf72	1.0
CCKBR	CCKBR	1.0
PRRT1B	PRRT1B	1.0
FBLL1	FBLL1	1.0
PPIAP46	PPIAP46	1.0
FRMPD1	FRMPD1	1.0
F5	F5	1.0
FCER1A	FCER1A	1.0
FTCD	FTCD	1.0
AZGP1	AZGP1	1.0
PPP1R14D	PPP1R14D	1.0
SCARA5	SCARA5	1.0
CFAP276	CFAP276	1.0
AXDND1	AXDND1	1.0
COL2A1	COL2A1	1.0
SLC7A11-AS1	SLC7A11-AS1	1.0
BEST3	BEST3	1.0
SFRP1	SFRP1	1.0
DGKK	DGKK	1.0
ARPP21	ARPP21	1.0
LTF	LTF	1.0
FAIM2	FAIM2	1.0
CACNA1E	CACNA1E	1.0
IFNK	IFNK	1.0
CTCFL	CTCFL	1.0
MYO18B	MYO18B	1.0
TRIM71	TRIM71	1.0
CYP4F11	CYP4F11	1.0
HNF4A	HNF4A	1.0
LINC02561	LINC02561	1.0
LINC01563	LINC01563	1.0
IGF2	IGF2	1.0
C1QTNF9	C1QTNF9	1.0
SSTR5-AS1	SSTR5-AS1	1.0
SLC38A4	SLC38A4	1.0
TDRD1	TDRD1	1.0
IGLV1-47	IGLV1-47	1.0
KRT83	KRT83	1.0
CDH7	CDH7	1.0
CYYR1-AS1	CYYR1-AS1	1.0
CR1	CR1	1.0
MARCHF4	MARCHF4	1.0
HSFX2	HSFX2	1.0
NOTO	NOTO	1.0
IGHVII-78-1	IGHVII-78-1	1.0
LOC101927495	LOC101927495	1.0
POU4F1	POU4F1	1.0
IGHV3-79	IGHV3-79	1.0
UCA1	UCA1	1.0
FGF5	FGF5	1.0
SEZ6L	SEZ6L	1.0
B3GALT5	B3GALT5	1.0
TPPP2	TPPP2	1.0
C16orf90	C16orf90	1.0
KRBOX1-AS1	KRBOX1-AS1	1.0
CCK	CCK	1.0
LINC02532	LINC02532	1.0
GLDC	GLDC	1.0
WDR17	WDR17	1.0
SNAP91	SNAP91	1.0
PI16	PI16	1.0
CACNA1S	CACNA1S	1.0
LINC01914	LINC01914	1.0
HSD3B1	HSD3B1	1.0
ANKRD1	ANKRD1	1.0
ASB4	ASB4	1.0
CACNA1B	CACNA1B	1.0
AMY2A	AMY2A	1.0
FOXL2NB	FOXL2NB	1.0
RNPC3-DT	RNPC3-DT	1.0
AADAC	AADAC	1.0
CPA6	CPA6	1.0
KLK10	KLK10	1.0
LINC02177	LINC02177	1.0
LOC101928372	LOC101928372	1.0
CA7	CA7	1.0
TDRD9	TDRD9	1.0
LINC01976	LINC01976	1.0
NPY1R	NPY1R	1.0
A1CF	A1CF	1.0
LCE1C	LCE1C	1.0
LINC00615	LINC00615	1.0
FAM9C	FAM9C	1.0
TKTL1	TKTL1	1.0
CLDN19	CLDN19	1.0
GLP2R	GLP2R	1.0
RTBDN	RTBDN	1.0
RNU4-2	RNU4-2	1.0
AVP	AVP	1.0
EPHA8	EPHA8	1.0
LOC101928882	LOC101928882	1.0
SMOC1	SMOC1	1.0
UNC5D	UNC5D	1.0
GABRB2	GABRB2	1.0
LOC100505851	LOC100505851	1.0
KLK11	KLK11	1.0
VWC2	VWC2	1.0
SCN4B	SCN4B	1.0
MIR99AHG	MIR99AHG	1.0
CYP19A1	CYP19A1	1.0
ORM1	ORM1	1.0
GPAT3	GPAT3	1.0
LINGO3	LINGO3	1.0
PATE2	PATE2	1.0
CYP2C9	CYP2C9	1.0
JAKMIP2	JAKMIP2	1.0
ALOX12B	ALOX12B	1.0
FMO3	FMO3	1.0
ZNF676	ZNF676	1.0
ENTREP2	ENTREP2	1.0
MTNR1B	MTNR1B	1.0
SLC28A2	SLC28A2	1.0
TAC1	TAC1	1.0
CCNA1	CCNA1	1.0
HMX3	HMX3	1.0
SELL	SELL	1.0
HDGFL1	HDGFL1	1.0
FRG2C	FRG2C	1.0
TLL1	TLL1	1.0
MSI1	MSI1	1.0
ZNF683	ZNF683	1.0
TMEM59L	TMEM59L	1.0
HTR3E	HTR3E	1.0
CRNN	CRNN	1.0
PON1	PON1	1.0
COL26A1	COL26A1	1.0
SLC2A2	SLC2A2	1.0
CCL5	CCL5	1.0
OPRK1	OPRK1	1.0
CADM3	CADM3	1.0
LINC00452	LINC00452	1.0
SCGN	SCGN	1.0
GAS2L1P2	GAS2L1P2	1.0
MYBPH	MYBPH	1.0
LOC105369593	LOC105369593	1.0
PRSS43P	PRSS43P	1.0
LINC01363	LINC01363	1.0
NOS1	NOS1	1.0
LYZL4	LYZL4	1.0
B3GNT6	B3GNT6	1.0
LINC01781	LINC01781	1.0
SPINK4	SPINK4	1.0
SLC12A3	SLC12A3	1.0
LGR5	LGR5	1.0
NRXN1	NRXN1	1.0
ZNF99	ZNF99	1.0
PF4V1	PF4V1	1.0
SNAP25-AS1	SNAP25-AS1	1.0
MB	MB	1.0
SBK2	SBK2	1.0
PLA2G3	PLA2G3	1.0
CRP	CRP	1.0
PIP	PIP	1.0
HBD	HBD	1.0
LINC02800	LINC02800	1.0
NCCRP1	NCCRP1	1.0
CBLN2	CBLN2	1.0
HABP2	HABP2	1.0
SLC36A2	SLC36A2	1.0
LOC107984548	LOC107984548	1.0
KCNH8	KCNH8	1.0
ELFN1-AS1	ELFN1-AS1	1.0
SPRR2A	SPRR2A	1.0
NBPF6	NBPF6	1.0
C4BPB	C4BPB	1.0
CYP4F2	CYP4F2	1.0
MARCO	MARCO	1.0
ARX	ARX	1.0
NYAP2	NYAP2	1.0
FARS2-AS1	FARS2-AS1	1.0
NBPF4	NBPF4	1.0
CWH43	CWH43	1.0
PROX1-AS1	PROX1-AS1	1.0
SH3GL2	SH3GL2	1.0
TMPRSS11B	TMPRSS11B	1.0
VCX3A	VCX3A	1.0
OR5AU1	OR5AU1	1.0
LINC01287	LINC01287	1.0
CIDEA	CIDEA	1.0
LINC00221	LINC00221	1.0
SPATA21	SPATA21	1.0
FAM228A	FAM228A	1.0
CNIH2	CNIH2	1.0
ATP1A2	ATP1A2	1.0
ALK	ALK	1.0
TRPC3	TRPC3	1.0
SPINK5	SPINK5	1.0
GRM6	GRM6	1.0
SLITRK1	SLITRK1	1.0
RNU4-1	RNU4-1	1.0
PDZK1	PDZK1	1.0
CYP11A1	CYP11A1	1.0
CKM	CKM	1.0
INSL6	INSL6	1.0
GPD1	GPD1	1.0
ART4	ART4	1.0
FOXL2	FOXL2	1.0
RBP2	RBP2	1.0
MYEF2	MYEF2	1.0
NPY	NPY	1.0
FSTL5	FSTL5	1.0
ZNF98	ZNF98	1.0
MUC17	MUC17	1.0
SLCO5A1	SLCO5A1	1.0
LOC105378305	LOC105378305	1.0
VIL1	VIL1	1.0
PAPPA2	PAPPA2	1.0
SOHLH1	SOHLH1	1.0
IL33	IL33	1.0
LINC03022	LINC03022	1.0
B4GALNT1	B4GALNT1	1.0
NDST3	NDST3	1.0
RTN4RL1	RTN4RL1	1.0
KCNK3	KCNK3	1.0
TCHH	TCHH	1.0
DNAJB13	DNAJB13	1.0
GBX2	GBX2	1.0
CYP2C8	CYP2C8	1.0
PATE4	PATE4	1.0
DCAF12L1	DCAF12L1	1.0
SLITRK4	SLITRK4	1.0
SNHG27	SNHG27	1.0
CNDP1	CNDP1	1.0
TEX41	TEX41	1.0
TNS1-AS1	TNS1-AS1	1.0
PTPRN	PTPRN	1.0
NEUROG3	NEUROG3	1.0
INSM1	INSM1	1.0
FAM178B	FAM178B	1.0
ST8SIA6-AS1	ST8SIA6-AS1	1.0
WNT8B	WNT8B	1.0
SGCG	SGCG	1.0
LOC728485	LOC728485	1.0
PLD5	PLD5	1.0
STMN4	STMN4	1.0
SAMMSON	SAMMSON	1.0
LAMC2	LAMC2	1.0
FIGNL2-DT	FIGNL2-DT	1.0
PRLR	PRLR	1.0
LINC01168	LINC01168	1.0
LOC283194	LOC283194	1.0
PLAAT5	PLAAT5	1.0
ZNF723	ZNF723	1.0
LINC02957	LINC02957	1.0
CNR1	CNR1	1.0
PTPRT	PTPRT	1.0
LOC441239	LOC441239	1.0
NKX2-3	NKX2-3	1.0
LOC105377724	LOC105377724	1.0
KASH5	KASH5	1.0
ATP4A	ATP4A	1.0
TSPYL6	TSPYL6	1.0
KLK7	KLK7	1.0
MYPN	MYPN	1.0
LOC100506071	LOC100506071	1.0
TRIM54	TRIM54	1.0
CFAP77	CFAP77	1.0
MMP10	MMP10	1.0
KIR3DL2	KIR3DL2	1.0
SEMA5A-AS1	SEMA5A-AS1	1.0
CASP14	CASP14	1.0
LONRF2	LONRF2	1.0
CST1	CST1	1.0
CEACAM5	CEACAM5	1.0
PCAT2	PCAT2	1.0
MAL	MAL	1.0
RBFOX3	RBFOX3	1.0
IGHV2-70	IGHV2-70	1.0
FAM3D	FAM3D	1.0
LOC102724560	LOC102724560	1.0
CAV3	CAV3	1.0
TNNT3	TNNT3	1.0
PAGE2B	PAGE2B	1.0
DMRT3	DMRT3	1.0
CLVS2	CLVS2	1.0
DISC1FP1	DISC1FP1	1.0
BEX1	BEX1	1.0
LINC02515	LINC02515	1.0
NR1H4	NR1H4	1.0
ZSCAN5B	ZSCAN5B	1.0
PRMT8	PRMT8	1.0
ZNF729	ZNF729	1.0
C14orf39	C14orf39	1.0
NLRP10	NLRP10	1.0
HEPACAM2	HEPACAM2	1.0
KCNH5	KCNH5	1.0
CEACAM16	CEACAM16	1.0
LOC339685	LOC339685	1.0
SYCP2	SYCP2	1.0
POU2AF1	POU2AF1	1.0
SEC14L6	SEC14L6	1.0
IL11	IL11	1.0
F7	F7	1.0
XPNPEP2	XPNPEP2	1.0
MAB21L2	MAB21L2	1.0
PEX5L	PEX5L	1.0
ITPKB-IT1	ITPKB-IT1	1.0
VNN2	VNN2	1.0
SLC19A3	SLC19A3	1.0
TNN	TNN	1.0
FAM215A	FAM215A	1.0
SPINK13	SPINK13	1.0
ACKR1	ACKR1	1.0
FMR1NB	FMR1NB	1.0
CDH12	CDH12	1.0
SRD5A2	SRD5A2	1.0
TREML2	TREML2	1.0
TCP11	TCP11	1.0
PLA2G4D	PLA2G4D	1.0
IGLV6-57	IGLV6-57	1.0
CACNG6	CACNG6	1.0
HOXB8	HOXB8	1.0
MAP7D2	MAP7D2	1.0
IL13RA2	IL13RA2	1.0
IGHV2-5	IGHV2-5	1.0
TMEM213	TMEM213	1.0
TRBV23-1	TRBV23-1	1.0
BCHE	BCHE	1.0
IGKV1D-33	IGKV1D-33	1.0
DPP10-AS1	DPP10-AS1	1.0
MAP1LC3C	MAP1LC3C	1.0
IGKV1-9	IGKV1-9	1.0
PCDH10	PCDH10	1.0
NPHS1	NPHS1	1.0
MUC2	MUC2	1.0
DLK1	DLK1	1.0
XKR7	XKR7	1.0
LOC112268276	LOC112268276	1.0
AGMO	AGMO	1.0
DMBT1	DMBT1	1.0
IGHV1-46	IGHV1-46	1.0
IGKV3D-20	IGKV3D-20	1.0
PARM1-AS1	PARM1-AS1	1.0
TSBP1	TSBP1	1.0
MIR4300HG	MIR4300HG	1.0
ABCB5	ABCB5	1.0
CSMD1	CSMD1	1.0
GRIN2A	GRIN2A	1.0
IGKV3-15	IGKV3-15	1.0
OR10V2P	OR10V2P	1.0
PF4	PF4	1.0
PVALB	PVALB	1.0
OR52I2	OR52I2	1.0
LOC101928847	LOC101928847	1.0
NGB	NGB	1.0
KRT1	KRT1	1.0
