## Supplemental Table 4 for "Machine-learning-based determination of sex-related bladder cancer biomarkers"

name	Accuracy	F1 Score	AUROC	Composite Score
opt_rf_50_xgb	0.9687280509218613	0.991110785939583	0.9950724319578578	0.987822732741521
opt_rf_100_xgb	0.9672574626865671	0.9896293044581016	0.9975417032484636	0.9875286557409033
opt_rf_300_rf	0.9613751097453906	0.988169609468995	0.9980684811237929	0.9857803710207135
opt_rf_200_xgb	0.9562280509218614	0.9881912369358778	0.9977063213345039	0.9846531250526624
opt_rf_200_rf	0.9551251097453907	0.9867099144798882	0.9987708516242317	0.9840112346762918
svm_rfe_200_xgb	0.9598825724319578	0.9866663414951387	0.9935030728709394	0.9833606070952428
opt_rf_300_xgb	0.9503456979806849	0.9867528513626704	0.996641791044776	0.982438102590905
opt_rf_25_rf	0.9551251097453907	0.9867099144798882	0.9923425153643546	0.9820827337983286
opt_rf_50_rf	0.9437280509218613	0.9853980228167482	0.9975197541703249	0.9807005478438438
opt_rf_25_xgb	0.9517723880597014	0.9837014271817802	0.9914069359086918	0.9796272719754381
svm_rfe_100_xgb	0.9466033801580334	0.9822218970506942	0.9952370500438981	0.9790027395701232
opt_rf_100_rf	0.941867866549605	0.9823518208774837	0.9978819139596137	0.978914057936547
svm_rfe_100_rf	0.9338235294117647	0.9839409835657525	0.9932835820895523	0.9767202722920949
svm_rfe_200_rf	0.9319633450395083	0.9824372313948766	0.9960381913959614	0.9764227421241284
svm_rfe_300_xgb	0.9334339332748025	0.9825824532764287	0.9919227392449518	0.9755548350666603
logit_100_rf	0.9279411764705883	0.9824811295511541	0.9955882352941176	0.9755052706579299
opt_rf_10_rf	0.9426251097453907	0.983812159089102	0.9833077260755048	0.9754234193162805
dgea_adjp_200_xgb	0.9432945566286216	0.9792577849853391	0.9875795654082529	0.9745616734408697
logit_50_rf	0.9260809920983318	0.9810200171609248	0.9960381913959614	0.9745376644189172
dgea_adjp_300_xgb	0.9421696663740123	0.9776668942867361	0.990084503950834	0.9742927316034209
logit_200_rf	0.9220588235294118	0.9810841317922694	0.9947980684811238	0.9733932511463541
logit_200_xgb	0.9256913959613696	0.9795189478873464	0.9924083625987707	0.9726202619155784
dgea_adjp_300_rf	0.9256913959613696	0.9795394829182422	0.9915166812993854	0.9723630250412107
logit_300_rf	0.9209339332748024	0.9795825788265164	0.9933055311676909	0.9719697354185259
svm_rfe_50_rf	0.9150735294117647	0.9797068024290008	0.9946773485513608	0.9712713116622617
logit_100_xgb	0.921971027216857	0.9765125638445813	0.9912752414398595	0.9700330597976199
logit_50_xgb	0.9248683055311677	0.9748364422816976	0.9891242317822652	0.969129151781762
opt_rf_10_xgb	0.9337357330992099	0.9746995225289501	0.9822624012291484	0.9687756282530614
svm_rfe_300_rf	0.9076766900790167	0.9753463915980017	0.9950834064969272	0.9677335557638823
logit_300_xgb	0.9124561018437225	0.9765746178522919	0.9885974539069359	0.9673577654669712
dgea_adjp_100_xgb	0.9252579016681299	0.970212625505819	0.9845313871817384	0.9655173092410569
logit_25_rf	0.8926470588235293	0.9740548424343505	0.9937884108867427	0.963693356247904
dgea_adjp_200_rf	0.9087357330992099	0.9721961696981765	0.9805174495171203	0.9620004663240664
svm_rfe_50_xgb	0.8980300702370501	0.9677120390386975	0.9908609525899912	0.9607203193437559
dgea_adjp_100_rf	0.903544776119403	0.9677247918267078	0.9798095917471465	0.9585142286613785
svm_rfe_25_xgb	0.8939859525899913	0.9677271849534623	0.9837521949078137	0.9577864414670735
logit_200_knn	0.8929488586479367	0.969527959783979	0.9802924714661984	0.9574414930614363
svm_rfe_10_rf	0.8962137840210712	0.9691902629382794	0.9740122914837576	0.9560415757184811
svm_rfe_25_rf	0.8724045215100965	0.9683223592846584	0.9881228050921861	0.9550789254720045
logit_300_knn	0.9075449956101844	0.9610937601001052	0.9743936567164179	0.9543739761870148
opt_rf_25_knn	0.890375329236172	0.9681497748278585	0.9680586040386304	0.9525675344727528
dgea_adjp_50_xgb	0.8994567603160668	0.9630475214800992	0.962080223880597	0.9500391799674421
svm_rfe_10_xgb	0.886934811237928	0.960087145969499	0.9721822870939419	0.9490852213605177
dgea_adjp_300_knn	0.9122366110623353	0.9611378394177453	0.9527573529411765	0.9488434478036929
opt_rf_50_knn	0.8919117647058823	0.9740980187695516	0.9436567164179104	0.9485283772513254
logit_25_xgb	0.8674714661984197	0.9591062371928721	0.9845697980684811	0.9484183512566643
dgea_adjp_50_rf	0.8826327919227392	0.9652487121315774	0.955015364354697	0.9456555237567457
logit_10_rf	0.8462576821773485	0.9600473154265601	0.9704647717295873	0.940414625667626
dgea_adjp_300_svm	0.8586479367866549	0.9548147125512099	0.9620034021071115	0.9377379642650695
svm_rfe_300_knn	0.8487873134328359	0.9580903017803706	0.957122475856014	0.9359393563335567
logit_10_xgb	0.8615232660228271	0.9515415538773203	0.9562609745390693	0.9349537225049463
logit_100_knn	0.8330223880597014	0.9568880764669327	0.9638306628621598	0.9341977147040545
dgea_adjp_200_svm	0.8450888937664619	0.9552349544343673	0.9498902546093063	0.931602332353268
dgea_adjp_200_knn	0.8716637401229148	0.9427326141812534	0.9377675043898156	0.9270293064321542
dgea_adjp_100_svm	0.8542142230026339	0.9546197161790062	0.9285749561018438	0.9267251895205829
opt_rf_10_knn	0.819419446883231	0.9529300466712665	0.9479779411764706	0.9247422950652207
dgea_adjp_25_rf	0.8440079016681299	0.9542188365383014	0.9226994622475857	0.9227208372770523
dgea_adjp_100_knn	0.8456924934152766	0.9454790599585896	0.9339085820895523	0.9220506032892158
opt_rf_100_knn	0.8304927568042142	0.9585395756343253	0.9188734635645304	0.9210303782473647
dgea_adjp_10_xgb	0.8491110623353819	0.9437760866660222	0.928182616330114	0.9201650406991216
dgea_adjp_10_rf	0.8090814310798947	0.947719763658496	0.927713454784899	0.9139902044806967
dgea_adjp_25_xgb	0.8486775680421422	0.9443395118192657	0.9059591747146619	0.9136930219324599
svm_rfe_200_knn	0.7955004389815628	0.9472765452431171	0.9323213893766461	0.912434777230865
logit_200_svm	0.8064859525899912	0.9441741541973464	0.9294721246707638	0.9122259050179006
opt_rf_300_knn	0.8080882352941178	0.9547051123976937	0.9082583406496927	0.9114477054525782
opt_rf_200_knn	0.8124780509218613	0.9545014140386131	0.8899253731343283	0.9067239291439773
logit_300_svm	0.7950230465320456	0.9378848637526707	0.9251070017559263	0.9054791417095224
dgea_adjp_50_knn	0.7886413520632134	0.929943676622911	0.9324709174714663	0.9024413839655381
dgea_adjp_50_svm	0.7974868305531168	0.9347330794468643	0.9005295215100967	0.8970227622870844
opt_rf_300_svm	0.7471630816505707	0.9255633329850605	0.9399171422300263	0.8941894254916523
opt_rf_25_svm	0.7597508779631255	0.9298193625292794	0.8857934591747145	0.8825978946096793
opt_rf_200_svm	0.7260590430201932	0.9343356158800032	0.8900982221246707	0.8794090831814415
opt_rf_100_svm	0.731573748902546	0.9355409392084912	0.8666236830553116	0.8740723243013484
logit_100_svm	0.7467515364354698	0.9209263431728247	0.8782210272168569	0.8732797870385633
dgea_adjp_25_knn	0.7529356892010536	0.9187034032223403	0.8732166374012291	0.8719038306717495
opt_rf_50_svm	0.738493195785777	0.9323399116282989	0.8574050702370501	0.87109011604242
opt_rf_10_svm	0.7942658033362598	0.931326450873297	0.8179378841088674	0.8698977513365609
logit_25_knn	0.7360294117647059	0.9388498692410877	0.8337412203687447	0.8667531830841085
logit_50_knn	0.7304488586479367	0.9341144937612962	0.8430092186128183	0.8660497841940809
dgea_adjp_25_svm	0.7422958735733098	0.9161154873579976	0.8544227392449517	0.8628437401671464
logit_10_svm	0.7407813871817384	0.9147538342176433	0.8511029411764707	0.8608640768981106
dgea_adjp_10_knn	0.7265528972783143	0.9135432326156007	0.8586616549604917	0.8596806922516107
dgea_adjp_10_svm	0.7368031167690957	0.91471580676674	0.8469929762949956	0.8588164196256878
svm_rfe_100_knn	0.6936622036874451	0.9248154597189261	0.8312938981562775	0.8505283400438353
logit_10_knn	0.7101843722563652	0.9273549841763302	0.8139760755048288	0.8499071891908867
svm_rfe_10_svm	0.7124945127304654	0.9056943369324589	0.8242619622475857	0.8426246596865982
svm_rfe_50_knn	0.6690079016681298	0.9185111175578156	0.8248573309920983	0.8405143384101633
logit_50_svm	0.6834942932396839	0.9043553147438439	0.8367290386303775	0.839895227608972
logit_25_svm	0.6581485952589992	0.8992235160029004	0.8581979806848112	0.8387008712586933
svm_rfe_10_knn	0.6325888937664618	0.9073303407047248	0.8250054872695347	0.8276845952865152
svm_rfe_25_svm	0.6614793678665496	0.9021602572573896	0.7997667910447761	0.8233060395154375
svm_rfe_25_knn	0.6396180860403863	0.9133808369465296	0.7860883999122037	0.8204405556550032
svm_rfe_100_svm	0.6501701053555751	0.909692919976443	0.7459394205443372	0.8086623072226378
svm_rfe_50_svm	0.6456046971027216	0.8997871233342287	0.7355904302019315	0.7996916301482382
svm_rfe_300_svm	0.6533691834942933	0.9029363604582684	0.6538548068481124	0.7782984589824267
svm_rfe_200_svm	0.630701273046532	0.8840822445919898	0.6359882572431957	0.75897785407826
