## Supplemental Table 5 for "Machine-learning-based determination of sex-related bladder cancer biomarkers"

name	Accuracy	F1 Score	AUROC	Composite Score
svm_rfe_300_xgb	0.9152777777777779	0.9700200431699045	0.9887845849802371	0.9647009526345789
svm_rfe_200_xgb	0.9166666666666666	0.9698268064549286	0.9821640316205533	0.9628959460469636
dgea_adjp_300_xgb	0.9172979797979798	0.9647850848914679	0.983300395256917	0.960842256982405
opt_rf_200_xgb	0.9041666666666666	0.9659497378970089	0.9845355731225297	0.9591688742185968
logit_50_xgb	0.9172979797979798	0.9647850848914679	0.9768061045234958	0.9588939697623786
dgea_adjp_200_rf	0.9023989898989899	0.9623520214617267	0.9860836627140974	0.9574809075248906
opt_rf_300_xgb	0.901010101010101	0.9614893617021277	0.9876976284584981	0.9572559895906334
opt_rf_50_xgb	0.9188844971453667	0.9648268064549285	0.9686264822134387	0.9567782473205693
logit_100_rf	0.8944444444444445	0.9623855462629084	0.9884771629336846	0.9566248109004485
opt_rf_100_xgb	0.8930555555555555	0.9620490286771508	0.9867094861660078	0.9556484712994889
logit_300_rf	0.8819444444444444	0.9583075320785113	0.9943675889328063	0.9538529316079865
dgea_adjp_300_rf	0.88989898989899	0.9577478651034882	0.9899209486166007	0.9538300151165224
logit_300_xgb	0.8936868686868686	0.9564934731215953	0.9853754940711463	0.9525967585195152
logit_50_rf	0.8952733860342557	0.9564975845410629	0.9826416337285903	0.9520959595959596
dgea_adjp_100_xgb	0.88989898989899	0.9570449172576833	0.9743083003952568	0.9487947467272166
svm_rfe_200_rf	0.8708333333333333	0.9538630876340669	0.9848704435660958	0.9465593435535288
svm_rfe_100_xgb	0.8995114185331576	0.9460430130098612	0.9766798418972332	0.945927742780732
svm_rfe_300_rf	0.8708333333333333	0.9538630876340669	0.9810166886253843	0.9454032170713154
logit_200_rf	0.8569444444444445	0.9503365175857578	0.9944664031620553	0.9448970686303844
logit_200_xgb	0.8635101010101011	0.949468085106383	0.9909584980237154	0.9447236121623263
svm_rfe_50_rf	0.8756313131313131	0.9484320578908154	0.9834815546772069	0.9443867579748325
opt_rf_200_rf	0.8664855072463767	0.9494227546090901	0.9809398331137462	0.9422904286879442
logit_100_xgb	0.8788592446201141	0.9429382785104231	0.9791831357048748	0.9409959288906968
svm_rfe_100_rf	0.8551767676767676	0.9456335697399527	0.9867588932806324	0.9398798063895196
dgea_adjp_100_rf	0.8633289415898112	0.9446118799045984	0.9787823891084761	0.9386064450028042
opt_rf_50_rf	0.865096618357488	0.9492526865818791	0.9672540623627579	0.9378218856712646
dgea_adjp_200_xgb	0.8637626262626263	0.938701375724135	0.9855237154150197	0.9377603277390987
svm_rfe_50_xgb	0.87961682037769	0.9479483387557922	0.9594806763285024	0.9377417363519849
opt_rf_300_rf	0.8537878787878788	0.9453138418487963	0.9721920289855073	0.935072105377626
opt_rf_100_rf	0.8496376811594203	0.9408735088238194	0.9793862538427757	0.9341801667966264
dgea_adjp_50_rf	0.855626921387791	0.9348272889174171	0.975752086078173	0.9312646545597186
opt_rf_25_xgb	0.8552646025472113	0.9295454545454545	0.983476064997804	0.9308684672815108
dgea_adjp_25_rf	0.8587834870443565	0.9399137106814415	0.9615557751427316	0.9301802852924116
opt_rf_25_rf	0.8448945981554677	0.9360250239753345	0.9674407114624506	0.927223645057496
opt_rf_10_rf	0.8539855072463768	0.9455111899832398	0.9372529644268776	0.9247285857689584
opt_rf_10_xgb	0.8553743961352657	0.9461705609780143	0.924165568730786	0.9214098303352962
dgea_adjp_200_knn	0.8119949494949494	0.9173381667302639	0.9597798638559508	0.9090020324209072
dgea_adjp_25_xgb	0.8217336407553798	0.917335872631131	0.9520476504172155	0.908628959591806
logit_25_rf	0.7843434343434343	0.9212141378290447	0.9704216073781291	0.908602237996648
logit_25_xgb	0.835062582345191	0.9156578423261943	0.9415513833992094	0.9073068526518983
svm_rfe_25_rf	0.7950757575757577	0.9214444444444444	0.9555939833113746	0.9064155687307862
svm_rfe_25_xgb	0.8260814668423364	0.9220062325381473	0.9310221783047871	0.9055260631289771
logit_300_svm	0.8054292929292929	0.9184275880060208	0.94088713219148	0.9025657922463128
logit_300_knn	0.7863636363636364	0.915705996131528	0.9568017127799736	0.9021662391724835
dgea_adjp_50_xgb	0.795344751866491	0.9090593726347658	0.9573561703996486	0.9008054878105757
logit_200_knn	0.817929292929293	0.9223007065270442	0.918088493631972	0.9001627599389723
dgea_adjp_300_knn	0.7863636363636364	0.915705996131528	0.9455396354852876	0.8987876159840777
dgea_adjp_200_svm	0.7911616161616162	0.9108526645905657	0.932290294246816	0.8933457438016509
svm_rfe_300_knn	0.7672979797979798	0.9138192729256559	0.9429238032498901	0.893246373397391
dgea_adjp_10_rf	0.8319060166886254	0.9114100185528757	0.9015755379885814	0.8925588740107374
dgea_adjp_10_xgb	0.8228151075977163	0.9004953163408921	0.9126207729468598	0.8885969115740473
dgea_adjp_300_svm	0.7720959595959596	0.908066520502096	0.9307367149758454	0.8876734666629936
logit_10_rf	0.7948012736056215	0.8995273622021343	0.9228480456741327	0.8855783495244312
svm_rfe_10_rf	0.7665568730786122	0.9033818672059318	0.9296772068511199	0.8839054702740243
opt_rf_300_knn	0.7724747474747475	0.9122504135789375	0.9084046991655688	0.8831415660340889
svm_rfe_10_xgb	0.7870827843653931	0.8939987665741598	0.9111934563021519	0.877773977050804
opt_rf_25_knn	0.7679457619675011	0.9030777107748321	0.8923062143170839	0.8728198720760414
dgea_adjp_100_knn	0.740530303030303	0.9010049667836186	0.9128678085199825	0.8724688865538648
svm_rfe_200_knn	0.7250713658322354	0.8934518735030244	0.9351119894598157	0.8722738067559039
logit_100_knn	0.7584046991655687	0.903526570048309	0.8814860562143171	0.8678900417215635
logit_200_svm	0.7664141414141414	0.8902231871471994	0.896711682037769	0.8674079264677588
opt_rf_300_svm	0.7234848484848485	0.8933492039875018	0.9155577514273165	0.8660388971189157
dgea_adjp_50_knn	0.6964646464646465	0.8920652359551651	0.918036341677646	0.8607364497738057
opt_rf_10_knn	0.7862538427755819	0.9000789982322555	0.840074659639877	0.8593126655632073
opt_rf_100_knn	0.7343434343434343	0.9066464811783961	0.8601504172156347	0.8582370526225752
dgea_adjp_100_svm	0.7239350021958717	0.8830402438446546	0.8931927975406235	0.8542649616236888
logit_10_xgb	0.7703392621870883	0.8615556610240995	0.8856609574000878	0.8505439701694938
opt_rf_200_knn	0.7268390425999122	0.8984979491386383	0.847167325428195	0.84876698071776
opt_rf_50_knn	0.6694444444444445	0.8897713802502134	0.8259469696969697	0.8265586699230865
opt_rf_200_svm	0.6931982872200264	0.8707756410107563	0.84030248133509	0.8261182223499105
dgea_adjp_50_svm	0.7004117259552042	0.8570960281548518	0.8531181379007465	0.8245658006386908
svm_rfe_100_knn	0.6633838383838384	0.8713716654853119	0.836725955204216	0.8193803869806885
svm_rfe_300_svm	0.6876756697408871	0.8602424053487884	0.8129885814668423	0.8115529110626243
dgea_adjp_25_svm	0.7105841018884498	0.8498949036979132	0.8108640755379886	0.8103234948880431
svm_rfe_10_knn	0.697941370223979	0.8752463768115941	0.7661314229249012	0.8070508893280632
opt_rf_100_svm	0.675592885375494	0.8557340908312231	0.8084623407992974	0.8055243247304995
dgea_adjp_25_knn	0.6481389986824769	0.8611679454390451	0.8160902503293809	0.8050388475548322
logit_50_knn	0.6449494949494949	0.8618399154533609	0.7947189284145806	0.7983255352409536
svm_rfe_200_svm	0.667907334211682	0.8403379276543351	0.8053194993412385	0.7953462804718756
svm_rfe_25_knn	0.6131313131313132	0.8664075116258404	0.7779891304347826	0.7892267575696177
logit_25_knn	0.6342171717171717	0.8629031117463708	0.7534310496267018	0.7843243051046302
opt_rf_10_svm	0.6887955643390427	0.8358511143200478	0.7514931927975407	0.7811326278670945
dgea_adjp_10_knn	0.6281016688625385	0.853898206090947	0.7229249011857708	0.7694469071737124
svm_rfe_50_knn	0.6108036890645586	0.8562261188945826	0.7191727053140097	0.7660256088544058
opt_rf_25_svm	0.6336187966622748	0.8245067363097458	0.7537549407114625	0.7651036097007667
svm_rfe_10_svm	0.6382685551163811	0.8019756552850588	0.7785902503293808	0.7622186137646197
svm_rfe_50_svm	0.6874945103205973	0.8169266816213613	0.7157992973210365	0.760702032071111
logit_10_knn	0.5895147123407993	0.81918505397497	0.7522205753184015	0.7531616420511653
opt_rf_50_svm	0.6221124286341677	0.8169856476761848	0.7312637241985068	0.7522944268244779
svm_rfe_25_svm	0.6640810276679842	0.8087968036915335	0.6956851119894598	0.7459201409762015
svm_rfe_100_svm	0.6192028985507246	0.8025281490211047	0.7292929292929293	0.743892533008576
logit_25_svm	0.6460090030742205	0.8053030303030303	0.6875494071146245	0.7381181379007467
logit_100_svm	0.6077678963548528	0.7798407252614725	0.7250109793588055	0.7289772357093485
logit_10_svm	0.6302755819060166	0.7680043075456033	0.6544576196750109	0.7063945560565082
logit_50_svm	0.6035792709705753	0.7838652729384437	0.6353700043917436	0.7032594919808599
dgea_adjp_10_svm	0.5637187088274045	0.7692903555269581	0.6332729468599034	0.687370803586931
