## Supplemental Table 6 for "Machine-learning-based determination of sex-related bladder cancer biomarkers"

name	Accuracy	F1 Score	AUROC	Composite Score
logit_300_rf	0.5572761305780174	0.8431516888887002	0.670232354996506	0.7341007770589053
svm_rfe_300_xgb	0.5881087151841868	0.8177198428308129	0.6839627633023859	0.7316704934429596
opt_rf_300_xgb	0.592210242587601	0.8140716171546212	0.6809473894379554	0.7297620739262174
svm_rfe_300_rf	0.540900469202356	0.8370229812355049	0.6767290605969851	0.7297103026373192
opt_rf_200_rf	0.5440486173505041	0.8362893457790392	0.6735584506339223	0.7290219315497971
dgea_adjp_100_rf	0.5644124987521214	0.8324553087447277	0.6638774084057102	0.7282733766445013
svm_rfe_100_rf	0.5438105221124089	0.8362668198170466	0.6696860337426376	0.7278013244537963
opt_rf_200_xgb	0.5854217829689528	0.8116534627370541	0.6823914345612458	0.7276285183306913
dgea_adjp_300_rf	0.5442877108914844	0.8340248041589516	0.6683532993910353	0.7263759340750833
svm_rfe_200_rf	0.5372317060996307	0.8328702662674266	0.6717105919936108	0.7253946519517227
svm_rfe_200_xgb	0.5922546670659878	0.8202787912552424	0.6552006588799042	0.72515052670479
logit_300_xgb	0.5815858041329739	0.8032889284430066	0.6870040930418289	0.7240628529606468
dgea_adjp_100_xgb	0.6085265049415993	0.8089712689778986	0.6582275132275133	0.7236591894455232
dgea_adjp_10_rf	0.562288609364081	0.8131080732577525	0.6786889787361485	0.7226184521225371
opt_rf_300_rf	0.5400019966057702	0.8326363750628456	0.6609448936807427	0.7226020549567996
dgea_adjp_200_rf	0.5484676050713786	0.8380073746878054	0.64515873015873	0.7222448274057975
logit_200_rf	0.5300718778077269	0.8293474049549729	0.6556493960267545	0.7173828968470582
opt_rf_100_rf	0.5349236298292902	0.8237024502299409	0.661245882000599	0.7172097156810082
dgea_adjp_50_xgb	0.6026025756214436	0.8071905173337053	0.6428187081960667	0.7169613862499614
opt_rf_50_xgb	0.5886852351003296	0.7980728516527661	0.6661146051712089	0.7166078543978116
opt_rf_25_rf	0.5597204751921734	0.8312752941853025	0.6293076769491864	0.7163740452158419
opt_rf_100_xgb	0.5863317360487172	0.8011226132965262	0.6607577118897874	0.7160549674249428
opt_rf_50_rf	0.5455595487670959	0.8198629858691582	0.6563774084057103	0.7159566252097115
dgea_adjp_300_xgb	0.547183787561146	0.8102527131259875	0.6695946890286513	0.7154415207838183
logit_200_xgb	0.5736313267445343	0.798851293152303	0.6702266147549166	0.7152198963515334
dgea_adjp_50_rf	0.5519891184985525	0.8183774251092377	0.6501262853149645	0.7146244218488188
logit_50_rf	0.5351966656683638	0.8237737446046951	0.6489747429370071	0.7136186283171224
dgea_adjp_200_xgb	0.5691160027952481	0.8053777325721014	0.6557347509234301	0.7132324921221294
dgea_adjp_10_svm	0.5246485973844465	0.8396263617133792	0.6268912848158131	0.7128102857783227
logit_100_rf	0.5382559648597385	0.8276422479393879	0.6293171608265948	0.71026746518962
svm_rfe_100_xgb	0.5787655984825796	0.797011557011557	0.6521388639313168	0.7099005573816894
dgea_adjp_25_rf	0.5539657582110412	0.8133834364868848	0.6403753618847958	0.7095974784510893
dgea_adjp_10_xgb	0.6090066886293302	0.7629193537394059	0.6813512029549765	0.707666375482062
svm_rfe_50_rf	0.5279035639412998	0.8195697416895884	0.6305183687730858	0.7045210942649799
opt_rf_25_xgb	0.57926724568234	0.7919562647790215	0.6412908056304283	0.7042188232151073
dgea_adjp_25_svm	0.5664335629429968	0.8185211000973325	0.5969207347509234	0.7016234830625427
logit_25_rf	0.5331850853548967	0.8294015362690352	0.5941329739442948	0.6995776773887854
logit_100_xgb	0.5769137466307278	0.7950630299426018	0.620335429769392	0.699014893228264
svm_rfe_50_xgb	0.5550853548966757	0.8025903398122477	0.6085564540281522	0.6948791770939046
logit_50_xgb	0.566974143955276	0.7871087452056391	0.6232394928621344	0.6939210492525152
svm_rfe_25_rf	0.5311585304981531	0.8275082242475452	0.5722232205251073	0.6916527843809355
dgea_adjp_25_xgb	0.5792627533193571	0.7684343344260264	0.6358161126085655	0.6908145516594543
opt_rf_10_rf	0.5366981132075471	0.8025523135867964	0.6068857941499451	0.6906815176798912
svm_rfe_10_rf	0.5472272137366477	0.8170954244211313	0.560978835978836	0.686286805751546
svm_rfe_50_knn	0.5596461016272337	0.8113726589136425	0.5546151542377957	0.6840000960536068
logit_10_rf	0.5455066387141858	0.8075926416644764	0.5662488769092542	0.6827723116478517
logit_10_knn	0.5513012878107217	0.8110861138489447	0.5552021563342319	0.6823639613868863
opt_rf_25_svm	0.5580153738644305	0.7949227128511157	0.5758864929619646	0.6818303790870333
dgea_adjp_25_knn	0.5503329340121793	0.8058968927889252	0.5625851053209543	0.6817905647931848
logit_10_svm	0.5478092243186583	0.8151754085061789	0.5484491364680044	0.6816842900572224
logit_200_knn	0.538161625237097	0.816846631259911	0.5504796845362883	0.6811995460382614
opt_rf_200_svm	0.541659678546471	0.7803759090896326	0.598508036338225	0.678072301155578
opt_rf_10_svm	0.5340461215932915	0.795607203254262	0.5777029050613957	0.677923697464208
dgea_adjp_50_svm	0.53123040830588	0.8086340991771411	0.5562391434561246	0.677434874286584
logit_50_svm	0.5683093740640911	0.7715047915047915	0.5893021862833183	0.6762049264502095
logit_300_knn	0.5371952680443247	0.7916298549972625	0.5748647299590697	0.6757134000952171
svm_rfe_100_knn	0.547512728361785	0.7977418135782174	0.550114804831786	0.6734078939110015
dgea_adjp_200_knn	0.5306883298392732	0.7939383085424087	0.56268219027653	0.671911477322018
dgea_adjp_200_svm	0.5333772586602775	0.7819930277406912	0.5807976440051912	0.6719112588039585
opt_rf_300_svm	0.536325247079964	0.7856917915268207	0.5723055805131276	0.6718026193333414
svm_rfe_10_svm	0.5244314665069382	0.8170835598903944	0.5257796745532595	0.6711619756125626
dgea_adjp_100_svm	0.5509274233802536	0.7972827216139895	0.5400124787860637	0.6708305891188646
opt_rf_10_xgb	0.5495622441848858	0.7527552669772068	0.6095083358290906	0.6691425830743077
svm_rfe_300_svm	0.5405570530098832	0.7779118541064403	0.5724193870420285	0.6687931537678053
dgea_adjp_300_knn	0.5153603873415193	0.7983380915002509	0.5545010981331735	0.6685914526583815
svm_rfe_10_knn	0.5389657582110412	0.809171578293304	0.5190009483877408	0.6680792253051825
opt_rf_100_svm	0.5460247579115504	0.7703819488302247	0.5766027752820205	0.6673767585820286
logit_50_knn	0.5372406908255964	0.7791810443984357	0.5646233902365978	0.6664256774353164
dgea_adjp_300_svm	0.5313856444045124	0.7790163681655546	0.565853049815314	0.665541227908274
svm_rfe_300_knn	0.5073275431765998	0.786193589508098	0.5675506638714186	0.6648275025507946
opt_rf_200_knn	0.5382270140760708	0.7958512155926609	0.5292951981631226	0.6643595700604814
svm_rfe_200_knn	0.5262154337626036	0.7997810133755263	0.5291714086053709	0.6638850160218951
svm_rfe_100_svm	0.5494309673554957	0.7615764819037485	0.5764550264550266	0.6636109423594814
svm_rfe_25_knn	0.5277667964460417	0.7839556235362346	0.5520577518219028	0.6631484966038965
dgea_adjp_100_knn	0.5001192971947689	0.7905101460886638	0.5504145452730358	0.6604032960651963
svm_rfe_50_svm	0.5457716881301786	0.7625766924028634	0.5659129479884196	0.6602165682239933
dgea_adjp_10_knn	0.5192417889587702	0.7785826775530633	0.5532062992912049	0.6591015863556471
logit_300_svm	0.519649096535889	0.7621503333224308	0.5798055805131277	0.6589466601223315
logit_100_knn	0.5084905660377359	0.783694935942858	0.5496383647798743	0.6584370906129384
opt_rf_300_knn	0.5164640111809924	0.7838944177498377	0.5422731356693621	0.6579219518119259
svm_rfe_25_svm	0.5413072776280323	0.7747908447726959	0.5364894679045622	0.6566037182833231
opt_rf_50_svm	0.5275676350204652	0.7714080252362164	0.5477652989917141	0.6555471293197155
logit_200_svm	0.5345008485574524	0.7581484548349969	0.5646246381152041	0.6553617885635502
svm_rfe_25_xgb	0.5266027752820206	0.7572306365726107	0.5656883298392732	0.6536423722944914
opt_rf_25_knn	0.5213477088948787	0.772137436768132	0.5395180692822202	0.6521936809477078
logit_25_xgb	0.514444943595887	0.7628518638592741	0.5564949585704303	0.6512634082199436
svm_rfe_200_svm	0.523020365378856	0.7521632984565026	0.565329939103524	0.6502847040350798
opt_rf_50_knn	0.5208026355196166	0.7524300545959198	0.5646850354397525	0.649781065033809
logit_100_svm	0.536194968553459	0.7458717416194052	0.5652390935409803	0.6497465925826885
logit_25_knn	0.5181147050014975	0.7656942873407708	0.5319045123290407	0.6460414383693971
logit_10_xgb	0.5081900768693222	0.7636633587018035	0.5418343815513627	0.646020009190175
logit_25_svm	0.5126574822801238	0.7582043694071542	0.5354647099930119	0.6422730941575054
svm_rfe_10_xgb	0.5145063392233203	0.7527520918777425	0.5265613457122891	0.637245717497222
opt_rf_100_knn	0.5179220325446741	0.7481922150854052	0.5127832684436459	0.6315154945847311
dgea_adjp_50_knn	0.4921149046620744	0.7752639148213892	0.4808834980533094	0.6303199877591024
opt_rf_10_knn	0.49415693321353704	0.75020947724626	0.5148525007487272	0.6283918754904555
