## Supplemental Table 7 for "Machine-learning-based determination of sex-related bladder cancer biomarkers"

name	Accuracy	F1 Score	AUROC	Composite Score
aggregate_300_rf	0.8931744986092812	0.9121743036837376	0.9552944908017372	0.9213103988042461
aggregate_100_rf	0.900219587176109	0.9213085764809904	0.9325720977894889	0.9204698350125636
aggregate_100_xgb	0.9120772946859904	0.913919413919414	0.932328112038257	0.9190735995083821
opt_rf_300_xgb	0.9066425120772947	0.9073215940685821	0.9402283706631533	0.9170578106486957
aggregate_200_rf	0.9066425120772947	0.9073215940685821	0.934797247840726	0.9154284738019678
logit_cv_200_knn	0.8950263504611331	0.9226190476190477	0.9162640901771337	0.9151940209548906
aggregate_50_rf	0.8963951105255453	0.9168894830659537	0.9231908456546138	0.9146810173344699
opt_rf_100_knn	0.8950263504611331	0.9226190476190477	0.9121870882740448	0.9139709203839639
opt_rf_200_xgb	0.9012077294685991	0.9005628517823641	0.9431927975406237	0.9134808110470889
aggregate_200_xgb	0.8973832528180354	0.8967635246869833	0.9459132386668618	0.9116323845071572
svm_rfe_300_xgb	0.8909603279168496	0.9107505070993915	0.9254159957058508	0.9111921178448208
svm_rfe_100_xgb	0.8731884057971014	0.9100080710250202	0.9303567071683013	0.9087487288224207
logit_cv_50_rf	0.8739093836919923	0.9210031347962382	0.9093592934172645	0.908091232161697
opt_rf_50_knn	0.8498353096179183	0.9137931034482759	0.9342995169082127	0.9071534687201854
opt_rf_50_rf	0.8887278582930757	0.8819545234639574	0.9599887766554434	0.9067194663872269
svm_rfe_300_rf	0.8800907626994583	0.8980392156862746	0.9298614160933002	0.903996185211019
aggregate_200_knn	0.8604413702239788	0.9253246753246753	0.8934136046454887	0.9027746931007801
aggregate_300_knn	0.8835309617918314	0.9194805194805195	0.8867430342068023	0.9024693623606668
opt_rf_200_knn	0.855270092226614	0.920062695924765	0.9034255599472991	0.9021130343918949
logit_cv_300_knn	0.8803323085931781	0.9064622124863089	0.9050248865466257	0.9008050339257778
svm_rfe_200_xgb	0.8486092812179769	0.8934873949579832	0.9436929683306494	0.899573444221782
opt_rf_100_xgb	0.8826892109500805	0.8790243902439024	0.9446737910506029	0.8994521746271481
opt_rf_200_rf	0.8810789049919485	0.8759803921568627	0.9503537793392867	0.8993121108786071
opt_rf_200_svm	0.8495718050065876	0.9123754152823921	0.9002147074610843	0.8961664808808388
opt_rf_300_rf	0.8849033816425121	0.8792599805258035	0.9276313863270385	0.8949000824895157
svm_rfe_300_svm	0.8671277997364955	0.9125760649087222	0.8839018201337041	0.8948841384417714
aggregate_100_svm	0.8748975259844824	0.8995565410199556	0.8923046894061386	0.892449182528716
logit_cv_300_svm	0.8556324110671938	0.9089783281733747	0.8814351241887473	0.8900461835567504
svm_rfe_200_rf	0.8528180354267311	0.8783068783068784	0.9340628507295174	0.8899359014576407
aggregate_100_knn	0.8037549407114624	0.9132446500867554	0.9046540282047528	0.888769521647096
opt_rf_300_knn	0.8325428194993413	0.9149554436265014	0.8763833992094862	0.8869013054759647
aggregate_300_xgb	0.8570048309178744	0.8694444444444445	0.9333162543307472	0.8861180647050212
opt_rf_300_svm	0.8216732542819499	0.9022988505747127	0.894532279314888	0.8838437599382127
logit_cv_100_rf	0.8696054750402578	0.8624497991967872	0.917261991899673	0.8803245921763471
opt_rf_50_svm	0.8582308593178158	0.8911149825783973	0.8762699458351633	0.8800846469033108
aggregate_50_knn	0.7864624505928854	0.9145444255800792	0.8822976138193528	0.8792539870544225
opt_rf_100_rf	0.8625603864734299	0.8535714285714285	0.9328185233982333	0.8791433485998703
opt_rf_50_xgb	0.8631642512077295	0.8482051282051283	0.9412189528131557	0.8791011001880569
logit_cv_50_svm	0.8461096471966038	0.8981481481481481	0.8678499975601426	0.8786510027814376
aggregate_50_svm	0.8195578978187674	0.8903027643703378	0.8920509442248572	0.8766782450163797
aggregate_25_xgb	0.8292014346362173	0.8812129502963977	0.8950275703898893	0.874955033192409
aggregate_25_rf	0.7827587468891817	0.8918406072106262	0.9063924266822818	0.874389780987834
svm_rfe_100_svm	0.782905138339921	0.8802325581395349	0.9123115210071732	0.8703907630399036
aggregate_200_svm	0.8277338603425559	0.8994875837603469	0.8500805152979065	0.8703147185380566
svm_rfe_200_svm	0.7816534914361002	0.8988505747126437	0.8806909676474894	0.8699632759377887
aggregate_50_xgb	0.8484702093397746	0.8293587705352412	0.920968135460889	0.8606638677738423
svm_rfe_200_knn	0.7522397891963108	0.9076747720364742	0.8543807641633729	0.8605995731065111
aggregate_10_rf	0.7824000878348705	0.8697318007662835	0.8965036841848436	0.8602970232055689
logit_cv_100_knn	0.7537549407114624	0.8895604395604395	0.8823122529644268	0.8602248838118403
logit_cv_200_rf	0.8430537256624213	0.8513141426783479	0.8863953545112966	0.8601864228250471
opt_rf_100_svm	0.7615246669594495	0.8765948963317385	0.8876177231249696	0.8568876984952499
logit_cv_300_rf	0.8115722441809399	0.8509049773755657	0.8841726443175719	0.8530187308192423
aggregate_25_svm	0.7753293807641635	0.9020202020202019	0.8127604547894405	0.8499041135997658
aggregate_10_xgb	0.7827624066754502	0.8575920934411501	0.8814351241887473	0.8497790653122892
logit_cv_50_knn	0.7364624505928854	0.8908602150537634	0.8416605670228858	0.8452207677523247
svm_rfe_300_knn	0.6955533596837944	0.8963646228974498	0.8510466988727858	0.8426069930473197
aggregate_300_svm	0.7662384716732542	0.8728555089592069	0.8290831015468697	0.8384003792783152
svm_rfe_50_svm	0.7506551017420582	0.8631170950632395	0.83204752842434	0.8313038264073334
logit_cv_200_svm	0.7668642951251647	0.8640552995391705	0.8140194212657981	0.8296063351743577
aggregate_25_knn	0.6964426877470355	0.8875	0.8195493583174743	0.8289033450446495
svm_rfe_50_knn	0.7204216073781291	0.8750443105281815	0.8221600058556581	0.828254478496414
svm_rfe_100_knn	0.7037549407114624	0.8681318681318682	0.8432806324110672	0.8278011119315467
logit_cv_100_svm	0.7762443273312838	0.8527212297465725	0.8145073927682623	0.8259616981700217
aggregate_10_knn	0.7291758161323378	0.8733790999237223	0.8023874005758064	0.8232409333610706
aggregate_10_svm	0.7091458058849363	0.8365511189118034	0.7243229395403308	0.7774016024949884
svm_rfe_100_rf	0.7504428341384863	0.6869361844303374	0.9204838237446933	0.7697018061662739
svm_rfe_50_rf	0.7015444298052994	0.77046818727491	0.7957619675010978	0.7642715698488443
logit_cv_100_xgb	0.7381825501390719	0.6822916666666667	0.8898404333186942	0.755734473356756
logit_cv_200_xgb	0.6981664470794906	0.6096551724137931	0.8752671643975991	0.7070410249420743
logit_cv_50_xgb	0.6758234519104084	0.5863685539127299	0.8747669936075734	0.6907790654207187
logit_cv_300_xgb	0.679647928560972	0.5854885057471264	0.8661323378714683	0.6885135399471981
svm_rfe_50_xgb	0.679647928560972	0.5854885057471264	0.8584809447128288	0.6862181219996062
