## Supplemental Table 8 for "Machine-learning-based determination of sex-related bladder cancer biomarkers"

name	Accuracy	F1 Score	AUROC	Composite Score
opt_rf_100_svm	0.7897727272727273	0.898989898989899	0.9389204545454546	0.8891256313131313
opt_rf_50_rf	0.875	0.8571428571428572	0.93359375	0.8836495535714286
aggregate_10_rf	0.75	0.8782608695652174	0.9140625	0.8633491847826087
opt_rf_300_xgb	0.8295454545454546	0.8500000000000001	0.90625	0.862784090909091
svm_rfe_100_svm	0.78125	0.8993135011441648	0.8465909090909091	0.8598840232993551
svm_rfe_50_svm	0.7897727272727273	0.898989898989899	0.8387784090909091	0.8590830176767676
logit_cv_50_knn	0.78125	0.8993135011441648	0.84375	0.8590317505720824
svm_rfe_300_xgb	0.71875	0.8592132505175983	0.9453125	0.856950375258799
logit_cv_50_xgb	0.75	0.8782608695652174	0.8920454545454546	0.8567440711462452
logit_cv_100_knn	0.6875	0.9027777777777777	0.8920454545454546	0.8565025252525252
aggregate_300_knn	0.65625	0.8793859649122806	0.9375	0.8521929824561403
opt_rf_100_knn	0.65625	0.8793859649122806	0.9375	0.8521929824561403
opt_rf_300_knn	0.78125	0.8993135011441648	0.8011363636363636	0.8462476596629914
logit_cv_100_svm	0.78125	0.8993135011441648	0.7784090909090909	0.8394294778448097
opt_rf_200_xgb	0.7670454545454546	0.8136363636363637	0.921875	0.8367897727272728
logit_cv_100_xgb	0.625	0.8583333333333334	0.9375	0.8354166666666667
aggregate_50_svm	0.7272727272727273	0.8434343434343434	0.8920454545454546	0.8347853535353535
aggregate_100_svm	0.78125	0.8993135011441648	0.7627840909090909	0.8347419778448097
logit_cv_300_knn	0.625	0.8583333333333334	0.9147727272727273	0.8285984848484849
logit_cv_300_xgb	0.6875	0.841897233201581	0.8998579545454546	0.8284060029644269
opt_rf_50_svm	0.8068181818181819	0.7960526315789473	0.8920454545454546	0.8270035885167464
aggregate_200_svm	0.78125	0.8993135011441648	0.7329545454545454	0.825793114208446
aggregate_300_xgb	0.7840909090909091	0.7777777777777778	0.90625	0.8175820707070707
svm_rfe_50_knn	0.65625	0.8793859649122806	0.8206676136363636	0.8171432665470494
aggregate_10_xgb	0.625	0.8583333333333334	0.8764204545454546	0.8170928030303031
svm_rfe_200_knn	0.65625	0.8793859649122806	0.8125	0.8146929824561403
logit_cv_200_knn	0.65625	0.8793859649122806	0.8125	0.8146929824561403
svm_rfe_300_knn	0.65625	0.8793859649122806	0.8011363636363636	0.8112838915470494
svm_rfe_200_xgb	0.6732954545454546	0.8095238095238095	0.8998579545454546	0.809378382034632
aggregate_200_knn	0.5625	0.821969696969697	0.9460227272727273	0.8072916666666666
logit_cv_200_xgb	0.59375	0.8392857142857142	0.8693181818181819	0.7991883116883116
opt_rf_50_xgb	0.7528409090909091	0.7698412698412698	0.8764204545454546	0.798414953102453
opt_rf_200_knn	0.625	0.8583333333333334	0.8125	0.7979166666666667
aggregate_25_svm	0.75	0.8782608695652174	0.6938920454545454	0.7972980484189723
svm_rfe_300_svm	0.65625	0.8260869565217391	0.8394886363636364	0.7961400691699605
opt_rf_50_knn	0.71875	0.8592132505175983	0.7425426136363636	0.7961194093497082
opt_rf_100_xgb	0.7528409090909091	0.7573099415204678	0.8828125	0.7940669025784157
aggregate_300_svm	0.71875	0.8592132505175983	0.7322443181818181	0.7930299207133447
logit_cv_100_rf	0.65625	0.8793859649122806	0.7400568181818181	0.7929600279106858
svm_rfe_200_rf	0.71875	0.8466819221967963	0.7517755681818181	0.7926236315529436
aggregate_10_knn	0.7045454545454546	0.8285714285714285	0.7784090909090909	0.7887175324675325
logit_cv_300_svm	0.71875	0.8592132505175983	0.7095170454545454	0.7862117388951628
aggregate_100_knn	0.625	0.8583333333333334	0.7698863636363636	0.7851325757575758
svm_rfe_100_knn	0.59375	0.8392857142857142	0.8210227272727273	0.7846996753246753
aggregate_200_xgb	0.7215909090909091	0.7388888888888889	0.8984375	0.7832938762626263
logit_cv_200_svm	0.71875	0.8592132505175983	0.6789772727272727	0.777049807076981
svm_rfe_200_svm	0.65625	0.8260869565217391	0.7485795454545454	0.7688673418972332
logit_cv_50_svm	0.71875	0.8312020460358056	0.6775568181818181	0.7626180684724483
aggregate_50_knn	0.5625	0.821969696969697	0.7933238636363636	0.7614820075757576
svm_rfe_100_xgb	0.6960227272727273	0.7878787878787878	0.7549715909090908	0.7596354166666667
aggregate_300_rf	0.6875	0.7907608695652174	0.7457386363636364	0.7566020256916997
opt_rf_100_rf	0.6960227272727273	0.7878787878787878	0.7365056818181819	0.7540956439393939
opt_rf_300_svm	0.65625	0.8260869565217391	0.6867897727272727	0.7503304100790513
svm_rfe_50_xgb	0.6732954545454546	0.7362637362637363	0.8245738636363636	0.7501631181318682
opt_rf_300_rf	0.6960227272727273	0.7393483709273183	0.7975852272727273	0.7481542991000228
logit_cv_50_rf	0.7215909090909091	0.7222222222222222	0.7904829545454546	0.7425741792929293
aggregate_10_svm	0.5710227272727273	0.815734989648033	0.6946022727272727	0.7304527220967438
opt_rf_200_svm	0.5397727272727273	0.7984189723320159	0.6960227272727273	0.7159708498023716
aggregate_50_xgb	0.49431818181818177	0.7445887445887446	0.8011363636363636	0.7114989177489177
aggregate_25_knn	0.53125	0.7916666666666666	0.6697443181818181	0.7030066287878787
opt_rf_200_rf	0.6278409090909091	0.652046783625731	0.83203125	0.7012009486310473
svm_rfe_300_rf	0.5482954545454546	0.777511961722488	0.6534090909090909	0.6944377990430621
aggregate_100_xgb	0.6448863636363636	0.6458333333333333	0.7997159090909092	0.6918087121212122
aggregate_100_rf	0.6505681818181819	0.6842105263157894	0.6832386363636364	0.6771904904306221
aggregate_50_rf	0.5170454545454546	0.7727272727272727	0.6221590909090909	0.6764204545454545
svm_rfe_100_rf	0.6505681818181819	0.6727272727272727	0.6828835227272727	0.6713423295454545
aggregate_200_rf	0.46875	0.7214912280701754	0.6956676136363636	0.6631958981259968
logit_cv_300_rf	0.53125	0.806159420289855	0.43892045454545453	0.6410058465085638
logit_cv_200_rf	0.46306818181818177	0.7142857142857142	0.5248579545454546	0.6072138798701299
aggregate_25_rf	0.4545454545454546	0.7090909090909091	0.35511363636363635	0.5519886363636364
aggregate_25_xgb	0.4232954545454546	0.5629370629370629	0.44886363636363635	0.5007867132867133
svm_rfe_50_rf	0.2869318181818181	0.2784090909090909	0.44886363636363635	0.33124999999999993
