## Supplemental Table 9 for "Machine-learning-based determination of sex-related bladder cancer biomarkers"

name	Accuracy	F1 Score	AUROC	Composite Score
aggregate_25_svm	0.6887672009954618	0.8526315789473684	0.7336407553798858	0.7841614562867423
logit_cv_50_xgb	0.7321265188113014	0.8247098646034816	0.732085346215781	0.7784058399287355
svm_rfe_100_knn	0.6098164617186357	0.8830409356725146	0.7130819060166886	0.7774083319849909
opt_rf_100_svm	0.6420866271409749	0.8171052631578948	0.7517109500805152	0.762483242031297
aggregate_200_xgb	0.6870333772507685	0.7884615384615385	0.7678872053872055	0.7620036062970845
logit_cv_300_xgb	0.6630663519250476	0.8392255892255892	0.6903088859610598	0.759318730786122
opt_rf_200_xgb	0.6476357780705606	0.8126114081996435	0.7388102034841165	0.7574759207591688
aggregate_300_xgb	0.7065629117259551	0.791304347826087	0.7244638413116673	0.7543039086517348
opt_rf_50_svm	0.6625814302444737	0.8	0.7227162933684672	0.749331174059435
svm_rfe_100_svm	0.6777969916556873	0.7710594315245478	0.7374469330991069	0.7423231940231435
aggregate_25_rf	0.5520147123407992	0.8665971860343928	0.6605548235983019	0.7418679825648469
aggregate_300_knn	0.5868513028839115	0.8375366568914956	0.6852217830478701	0.7417051239368913
logit_cv_50_knn	0.588951105255453	0.8544973544973544	0.6532764236568585	0.7410218253968254
opt_rf_300_rf	0.6119254135558483	0.8515745007680491	0.6420363050797833	0.7407832246191293
logit_cv_100_knn	0.5733832894158981	0.8434650455927051	0.6768317230273753	0.7394586975877446
logit_cv_100_xgb	0.5919338310642659	0.8115789473684211	0.7126610305958132	0.7379745490758076
svm_rfe_300_rf	0.61501335821988	0.8482893450635386	0.6339024300980823	0.73731807320517
opt_rf_100_rf	0.5911744254135558	0.8035714285714286	0.7238188039818474	0.7371662405629796
logit_cv_200_rf	0.6019296223100571	0.8323966278602971	0.655559215341824	0.7332520029947072
svm_rfe_200_xgb	0.627255343287952	0.8179487179487179	0.6610031474161908	0.7327263718568067
svm_rfe_300_knn	0.54275545308154	0.8562588401697313	0.6520366710584102	0.7322915120186968
aggregate_100_rf	0.6076160152247109	0.8097392803275156	0.6827422778509735	0.7312155265639921
aggregate_50_knn	0.6381294832381789	0.8088768115942029	0.6540678524374177	0.7282846581759626
opt_rf_200_svm	0.6113261235543844	0.8265306122448979	0.6415056360708535	0.7279822216545819
opt_rf_50_rf	0.583141194554238	0.8164014687882497	0.6755416483677354	0.7274914678152931
opt_rf_300_xgb	0.653052261747914	0.7870129870129869	0.6778290147855366	0.7274656502917373
aggregate_200_knn	0.5759817376665203	0.8247752247752247	0.6654314888010541	0.7272134065612327
opt_rf_50_knn	0.6585190674864588	0.7414489631026124	0.7396245059288538	0.7243156468272541
logit_cv_300_rf	0.583026826233348	0.8329393223010244	0.6367570633874982	0.7241021454134313
svm_rfe_200_knn	0.5326224198506807	0.8525686136523575	0.6365786488069097	0.7237823854383878
aggregate_50_rf	0.539534841165276	0.8537148951297546	0.6300184819206559	0.7237699603741292
aggregate_300_svm	0.6226989093836921	0.779951690821256	0.6973905723905724	0.7237327990045381
svm_rfe_50_knn	0.6036542965890792	0.8204545454545455	0.6369812252964426	0.7220524996340214
opt_rf_300_svm	0.524104267310789	0.8305529522024366	0.6707930756843801	0.7213352522686902
svm_rfe_200_rf	0.5792023495827843	0.8278053624627607	0.6368119601815254	0.7207867392023948
aggregate_200_svm	0.6298583662714097	0.7737833211054048	0.6842610891523935	0.7181416605527023
logit_cv_100_rf	0.5627836334358074	0.8200000000000001	0.6513321622017274	0.7179563753476796
logit_cv_300_knn	0.5809270238618065	0.8157303370786517	0.638047138047138	0.7154647147258286
opt_rf_200_rf	0.4984217171717171	0.8327985739750446	0.658816425120773	0.7137285579580976
logit_cv_200_xgb	0.5801904918752745	0.8073375262054507	0.6435276679841897	0.7127651618730372
aggregate_200_rf	0.6071265188113014	0.7930035650623886	0.6486696676914068	0.7125279866008767
svm_rfe_100_rf	0.5666081100863709	0.8265002970885325	0.619729907773386	0.7124907428935563
aggregate_300_rf	0.5779763211828429	0.8026565464895636	0.6508289415898112	0.7121722199582937
logit_cv_100_svm	0.6096151734738691	0.75743935983996	0.7031455862977603	0.7115863905040819
svm_rfe_200_svm	0.5226266286048895	0.8343434343434344	0.6307916117698726	0.7109345264236568
logit_cv_300_svm	0.6243183648074953	0.7157721796276013	0.7495059288537549	0.7076015414314262
logit_cv_50_svm	0.5814531181379008	0.746686671667917	0.7262662860488946	0.7075138452762071
svm_rfe_300_svm	0.5480895915678524	0.8016903731189446	0.6505544576196751	0.7056294421589453
aggregate_25_xgb	0.5706796223100571	0.8250591016548463	0.5951452935148588	0.7052090633438922
opt_rf_100_knn	0.6023184746010833	0.7844588344125809	0.6379373444590835	0.7040743154642322
opt_rf_300_knn	0.5617726174791392	0.8439006303299963	0.5656794393207436	0.7040086704570491
svm_rfe_50_rf	0.5734153125457473	0.7857456140350878	0.6454765041721564	0.7011988207783403
logit_cv_50_rf	0.5545125164690381	0.7883995703544575	0.6442870736348998	0.6983884105615064
aggregate_10_rf	0.5661186136729615	0.8100490196078431	0.5951452935148587	0.6967918205929715
aggregate_50_svm	0.6266697774849949	0.6980255516840883	0.7382795344751867	0.6958305916815992
logit_cv_200_knn	0.505832784365393	0.8011730205278593	0.643385851266286	0.6947688225168941
aggregate_100_xgb	0.6262854999268043	0.7326839826839827	0.6753129117259552	0.6941929648451388
logit_cv_200_svm	0.6628650636802811	0.6902439024390243	0.7174919484702094	0.6929425484966312
svm_rfe_300_xgb	0.5524127140974967	0.7711111111111111	0.6464097496706191	0.6899610232762405
opt_rf_200_knn	0.5913116673986238	0.7898841354723707	0.5882740447957839	0.6896866146546454
opt_rf_50_xgb	0.6345657663592446	0.7051282051282051	0.6883874981701068	0.6859935052869834
opt_rf_100_xgb	0.6575446493924755	0.6680471487734947	0.7283889620846142	0.6840491928906267
aggregate_50_xgb	0.6180098082271995	0.7201723673579317	0.6606097203923291	0.6818710614421044
svm_rfe_100_xgb	0.576754867515737	0.7511599511599512	0.6153747621138925	0.6755433777172908
aggregate_100_knn	0.5527649685258381	0.8044943820224719	0.4977126335821988	0.6621139747910632
aggregate_25_knn	0.545367625530669	0.7633536173089925	0.546460986678378	0.6546886297641434
svm_rfe_50_xgb	0.6566937490850534	0.6675224646983312	0.6287878787878788	0.6537363458025398
svm_rfe_50_svm	0.6280421973356756	0.6302465023317788	0.6940052700922266	0.6489332716606926
aggregate_10_svm	0.4586855877616747	0.7300653594771241	0.6122547943200117	0.6404462355869005
aggregate_100_svm	0.5969294393207436	0.5793763288447908	0.6927883911579564	0.6169105696339311
aggregate_10_knn	0.5389767237593324	0.7029828109201213	0.5232533670033669	0.6162627603129373
aggregate_10_xgb	0.5601257136583223	0.6	0.6439576928707363	0.6052124505928853
